# Defining the transcriptional adaptation of *Staphylococcus aureus* to a range of nutritional sulfur supplementation

**DOI:** 10.64898/2026.05.20.726469

**Authors:** Paige J. Kies, Cristina Kraemer Zimpel, Joshua M. Lensmire, McKenna R. Major, Troy A. Burtchett, Michael R. Wischer, Neal D. Hammer

## Abstract

Bacterial pathogens must adapt to dynamic host tissue environments to proliferate. Accordingly, elegant regulatory systems evolved to overcome challenges presented by the host and satisfy nutritional requirements. Sulfur is an essential macronutrient and Gram-positive bacteria such as *Staphylococcus aureus* balance this nutritional requirement by employing the transcriptional repressor, CymR. Previous investigations defined the *S. aureus* CymR regulon by comparing transcripts generated in a *cymR* mutant cultured in cystine replete, rich medium to wild type cells. This study defines the *S. aureus* CymR-dependent and -independent sulfur-starvation response in chemically defined growth conditions. Results demonstrate that the sulfur starvation and sulfur replete CymR regulons exhibit considerable overlap, including previously noted connections between iron acquisition, oxidative stress, and sulfur metabolism. The link between iron acquisition, oxidative stress, and sulfur metabolism is validated further by the finding that sulfur-containing glutathione (GSH) mitigates heme and peroxide toxicity. In addition to GSH, Cys and thiosulfate fulfill the *S. aureus* sulfur requirement. Transcriptional responses to organic (cysteine, cystine, reduced and oxidized GSH) or inorganic thiosulfate were quantified, revealing sulfur source-specific expression patterns. Thiosulfate induced the largest number of differentially expressed genes. Consequently, the thiosulfate transporter (SAUSA300_RS10985) has been confirmed as essential for *S. aureus* growth when thiosulfate is the sulfur source. Furthermore, we demonstrate that a hypothetical protein operonic with SAUSA300_RS10985, SAUSA300_RS10980, supports maximal growth on thiosulfate. Collectively, a resourceful transcriptomics framework is provided which underscores the dynamic nature of *S. aureus* sulfur metabolism.

**IMPORTANCE:** The opportunistic pathogen *Staphylococcus aureus* proliferates within diverse host environments and consequently is a leading cause of hospital-acquired infections. During colonization *S. aureus* must acquire essential nutrients like sulfur to survive. Regulation of machinery to procure host-derived metabolites occurs to satisfy nutritional requirements and maintain homeostasis to circumvent detrimental impacts on bacterial physiology. This report investigates the *S. aureus* regulatory response during various states of sulfur supplementation *in vitro*, enhancing our knowledge of staphylococcal sulfur metabolism and represents a repository of information that will guide future research surrounding *S. aureus* sulfur acquisition and metabolism.
