## Supplementary material for "Defining the transcriptional adaptation of *Staphylococcus aureus* to a range of nutritional sulfur supplementation": Dataset 2

### Sheet: cymR CSSC vs WT CSSC
	Genes upregulated in cymR::Tn CSSC compared to WT CSSC
Shared with previous CymR regulon	COG	Locus	Old locus	Gene	Product	TPM.1 cymR	TPM.2 cymR	TPM.1 WT	TPM.2 WT	DE Log2 FC	DE Adjusted P-value
Yes, Mol Micro Table 2	S	SAUSA300_RS10985	SAUSA300_1998		YeeE/YedE family protein	14.91	45.03	0.74	0.43	3.43518	5.131e-07
Yes, Mol Micro Table 2	S	SAUSA300_RS00910	SAUSA300_0173		DUF4242 domain-containing protein	112.93	431.81	4.54	4.88	3.43029	1.335e-06
No, but likely operonic with 1998	O	SAUSA300_RS10980	SAUSA300_1997		sulfurtransferase TusA family protein	61.56	165.78	2.67	2.08	3.32484	9.084e-07
No, but likely operonic with 0174	P	SAUSA300_RS00925	SAUSA300_0176	ssuC	ABC transporter permease	27.65	65.91	1.5	0.99	3.10913	2.476e-06
No, but likely operonic with 0174	I	SAUSA300_RS00930	SAUSA300_0177		acyl-CoA/acyl-ACP dehydrogenase	50.29	74.56	2.77	1.16	3.05923	5.169e-07
No	M	SAUSA300_RS13915	SAUSA300_2506	isaA	lytic transglycosylase IsaA	11584.7	594.81	189.31	89.28	2.80684	0.001255
Yes, Mol Micro Table 2	U	SAUSA300_RS02035	SAUSA300_0382	tcyP	L-cystine transporter	1520.78	2546.04	45.72	82.63	2.69931	0.0001428
No	S	SAUSA300_RS05050	SAUSA300_0940		DoxX family protein	89.95	169.47	10.54	3.61	2.369	0.0006815
No	A	SAUSA300_RS02045	SAUSA300_0383		hypothetical protein	404.49	285.21	29.15	11.23	2.29028	0.0002041
Yes, Mol Micro Table 2	P	SAUSA300_RS01055	SAUSA300_0200	gisA	ABC transporter ATP-binding protein	28.76	56.72	1.44	2.45	2.26562	0.003735
No, but likely operonic with 0435	COG	SAUSA300_RS02340	SAUSA300_0437	metQ2/ gmpC	dipeptide ABC transporter glycylmethionine-binding lipoprotein	123.34	372.09	10.16	14.16	2.19365	0.006966
No	S	SAUSA300_RS12610	SAUSA300_2282	sdpC	CPBP family intramembrane glutamic endopeptidaseSdpC	86.59	133.02	10.9	4.13	2.10426	0.00228
Yes, Mol Micro Table 2	P	SAUSA300_RS00915	SAUSA300_0174	ssuB	ABC transporter ATP-binding protein	8.87	33.74	2.15	0.58	2.05318	0.01266
No	L	SAUSA300_RS05345	SAUSA300_0992		YkyA family protein	205.89	639.29	45.06	13.18	2.04838	0.01382
Yes, Mol Micro Table 2	E	SAUSA300_RS02635	SAUSA300_0491	cysK	cysteine synthase A	7140.91	3976.77	143.08	389.91	2.03505	0.01199
No	not classified	SAUSA300_RS09430			hypothetical protein	49.89	138.24	9.87	3.23	2.0201	0.01388
Yes, Mol Micro Table 2, cysM not in this dataset	E	SAUSA300_RS02325	SAUSA300_0434	metB / mccB	bifunctional cystathionine gamma-lyase/homocysteine desulfhydrase	44.68	14.89	1.09	1.95	1.98823	0.0225
No, but likely operonic with 0435	P	SAUSA300_RS02335	SAUSA300_0436	metP2	methionine ABC transporter permease	18.51	76.09	2.72	2.91	1.97659	0.02036
No	D	SAUSA300_RS09440	SAUSA300_1726	crcB2	CrcB family protein	11.73	38.91	1.79	1.43	1.97602	0.009513
Yes, Mol Micro Table 4	S	SAUSA300_RS01875	SAUSA300_0354	ltrA	low temperature requirement protein A	12.65	27.98	1.85	1.02	1.93339	0.01404
No	V	SAUSA300_RS13605	SAUSA300_2453		ATP-binding cassette domain-containing protein	67.04	179.73	13.06	5.48	1.9062	0.01654
No, but likely operonic with 0174	P	SAUSA300_RS00920	SAUSA300_0175	ssuA	ABC transporter substrate-binding protein	13.13	31.1	2.57	0.88	1.90445	0.02249
Yes, Mol Micro Table 2	P	SAUSA300_RS02330	SAUSA300_0435	metN2	methionine ABC transporter ATP-binding protein	18.79	54.32	2.36	2.49	1.90414	0.01135
No	I	SAUSA300_RS12685	SAUSA300_2296		alpha/beta hydrolase	126.11	251.35	21.03	8.72	1.87825	0.03211
No, but functionally linked with 0200	EP	SAUSA300_RS01060	SAUSA300_0201	gisB	ABC transporter permease	16.22	29.78	0.74	1.91	1.8343	0.03649
No	S	SAUSA300_RS13940	SAUSA300_2511		DUF896 domain-containing protein	46.83	202.17	11.9	6.79	1.82479	0.04623
No	S	SAUSA300_RS04485	SAUSA300_0831		DUF3055 domain-containing protein	47.5	218.25	17.41	4.1	1.82208	0.01364
No	E	SAUSA300_RS02855	SAUSA300_0534		M20 family metallopeptidase	22.75	37.22	3.57	1.5	1.78498	0.0225
No, might only be in MRSA strains	no homolog found	SAUSA300_RS07460	SAUSA300_1366		hypothetical protein	70.61	48.87	8.01	2.2	1.72475	0.02352
Yes, Mol Micro Table 2, tcyB and tcyC not in this dataset	ET	SAUSA300_RS13025	SAUSA300_2359	tcyA	transporter substrate-binding domain-containing protein	70.83	138.45	11.72	6.67	1.69326	0.02663
No	S	SAUSA300_RS13320	SAUSA300_2405	lnsB	CPBP family lipoprotein N-acylation protein LnsB	52.3	92.92	9.76	3.9	1.65357	0.03853
No	not classified	SAUSA300_RS10230	SAUSA300_1871		hypothetical protein	17.61	31.65	3.44	1.26	1.64639	0.03008
No	M	SAUSA300_RS05540	SAUSA300_1029	isdA	LPXTG-anchored heme-scavenging protein IsdA	148.9	229.49	28	9.65	1.64611	0.03382
No	K	SAUSA300_RS12705	SAUSA300_2300		TetR/AcrR family transcriptional regulator	39.08	65.85	7.6	2.72	1.62037	0.04532
No	S	SAUSA300_RS11450	SAUSA300_2080		DUF2529 domain-containing protein	43.3	86.72	9.91	3.17	1.61842	0.02554
No	P	SAUSA300_RS00605	SAUSA300_0117	sirA	staphyloferrin B ABC transporter substrate-binding protein SirA	23.01	28.48	3.46	1.62	1.6081	0.02782
No	S	SAUSA300_RS12440	SAUSA300_2253		CHAP domain-containing protein	332.01	177.41	35.71	14.09	1.58755	0.03896
No, but functionally linked with tagB, which is in Table 4	M	SAUSA300_RS03340	SAUSA300_0623	tagA	N-acetylglucosaminyldiphosphoundecaprenol N-acetyl-beta-D-mannosaminyltransferase TarA	45.52	68.2	8.93	2.93	1.53182	0.03008
No	F	SAUSA300_RS07465	SAUSA300_1367	cmk	(d)CMP kinase	87.02	69.66	11.29	5.19	1.52986	0.02784
No	OU	SAUSA300_RS04060	SAUSA300_0752	clpP	ATP-dependent Clp endopeptidase proteolytic subunit ClpP	1027.25	715.24	109.04	67.12	1.525	0.04532
No	E	SAUSA300_RS00985	SAUSA300_0188	brnQ1	branched-chain amino acid transport system II carrier protein	81.89	139.01	13.61	8.9	1.50278	0.04983
No	not classified	SAUSA300_RS04205	SAUSA300_0780		lipoprotein N-acylation protein LnsA	16.59	12.18	2.19	0.86	1.49823	0.03766
No	E	SAUSA300_RS07075	SAUSA300_1300	brnQ3	branched-chain amino acid transport system II carrier protein	31.17	23.58	4.13	1.79	1.4686	0.04532
Yes, Mol Micro Table 4	no homolog found	SAUSA300_RS15260	SAUSA300_0937		hypothetical protein	262.33	350.44	43.62	23.66	1.45438	0.04532
No	S	SAUSA300_RS09900	SAUSA300_1809		PTS transporter subunit IIC	40.1	47.08	6.38	3.33	1.454	0.04532
Gray = genes shared between Soutourina et al Mol Micro and this dataset
Bold = sulfur acquisition and metabolism genes
Sulfur metabolism and acquisition genes from Table 2 of Soutourina et al that missed the statistical cutoff										DE Log2 FC	DE Adjusted P-value
		SAUSA300_RS00935	SAUSA300_0178		DUF2294 domain-containing protein	377.61	333.67	184.75	75.82	0.0352738	0.974586
		SAUSA300_RS00940	SAUSA300_0179		NAD-dependent formate dehydrogenase	5.91	5.82	1.88	2.09	0.0951251	0.929698
		SAUSA300_RS01065	SAUSA300_0202	gisC	ABC transporter permease	10.39	13.38	1.1	3.06	0.570226	0.616351
		SAUSA300_RS01070	SAUSA300_0203	gisD	ABC transporter substrate-binding protein	4.39	5.53	0.75	1.32	0.43737	0.694321
		SAUSA300_RS01075	SAUSA300_0204	ggt	gamma glutamyl transpeptidase	20.97	15.89	2.76	4.15	0.56985	0.584226
		SAUSA300_RS02320	SAUSA300_0433	mccA/cysM	cysteine synthase family protein	6.04	5.48	0.52	0.56	1.47848	0.0683296
		SAUSA300_RS13020	SAUSA300_2358	tcyB	amino acid ABC transporter permease	120.49	119.18	11.75	13.04	1.38958	0.071859
		SAUSA300_RS13015	SAUSA300_2357	tcyC	amino acid ABC transporter ATP-binding protein	406.68	298.61	37.73	39.69	1.31213	0.0867868
		SAUSA300_RS12345	SAUSA300_2236	ydbM	acyl-CoA dehydrogenase family protein	63.3	76.1	5.7	10.29	1.15402	0.20048
	Genes downregulated in cymR::Tn CSSC compared to WT CSSC
	COG	Locus	Old locus	Gene	Product	TPM.1 cymR	TPM.2 cymR	TPM.1 WT	TPM.2 WT	DE Log2 FC	DE Adjusted P-value
No	Q	SAUSA300_RS00950	SAUSA300_0181		non-ribosomal peptide synthetase	8.18	7.12	39.43	35.55	-3.45925	1.966e-09
No	H	SAUSA300_RS00955	SAUSA300_0182		4'-phosphopantetheinyl transferase superfamily protein	32.46	19.17	117.58	96.52	-3.24507	3.242e-08
No	C	SAUSA300_RS00800	SAUSA300_0151	adhE	bifunctional acetaldehyde-CoA/alcohol dehydrogenase	3.63	2.35	10.06	12.51	-3.13279	5.131e-07
No	C	SAUSA300_RS03190	SAUSA300_0594	adhP	alcohol dehydrogenase AdhP	80.52	51.88	184.05	250.8	-2.96309	2.476e-06
No	F	SAUSA300_RS14175	SAUSA300_2551	nrdD	anaerobic ribonucleoside-triphosphate reductase	17.5	10.03	28.93	55.94	-2.86206	3.716e-05
	no homolog found	SAUSA300_RS15730			phenol-soluble modulin PSM-alpha-4	9480.7	29491.5	67198.1	73350.2	-2.83325	9.013e-05
	no homolog found	SAUSA300_RS15735			phenol-soluble modulin PSM-alpha-2	15900.9	49372.5	100664	128039	-2.80471	0.0001313
No	no homolog found	SAUSA300_RS15090			phenol-soluble modulin PSM-alpha-3	15050.6	48596.3	98132.2	125806	-2.80029	0.0001415
	no homolog found	SAUSA300_RS15740			phenol-soluble modulin PSM-alpha-1	12580.6	37405.9	80513.3	90835.3	-2.78589	0.0001135
Yes, Mol Micro Table 4	no homolog found	SAUSA300_RS11930	SAUSA300_2164		MAP domain-containing protein	112.67	54.61	158.3	288.11	-2.68856	0.0001321
	no homolog found	SAUSA300_RS16065			hypothetical protein	5.51	2.81	10.91	10.1	-2.50792	0.0004496
No	F	SAUSA300_RS05225	SAUSA300_0972	purF	amidophosphoribosyltransferase	28.41	4.72	38.02	34.89	-2.31955	0.00413
	no homolog found	SAUSA300_RS15985			hypothetical protein	1916.24	1268.31	2477.47	3277.31	-2.22468	0.001255
No	F	SAUSA300_RS04085	SAUSA300_0757	pgk	phosphoglycerate kinase	35.37	43.12	53.97	89.46	-2.19643	0.003047
No, not in MSSAs - SCCmec	M	SAUSA300_RS00400	SAUSA300_0079		YdhK family protein	531.33	177.06	555.41	355.03	-1.71014	0.02577
No	no homolog found	SAUSA300_RS16085	SAUSA300_1988	hld	delta-lysin family phenol-soluble modulin	139688	115668	171846	141512	-1.69854	0.01364
No	KOT	SAUSA300_RS10935	SAUSA300_1989	agrB	accessory gene regulator AgrB	1532.17	771.5	1575.92	1121.46	-1.6288	0.02389
