## Supplementary material for "Defining the transcriptional adaptation of *Staphylococcus aureus* to a range of nutritional sulfur supplementation": Dataset 3

### Sheet: cymR sulfur starvation
Genes upregulated in cymR::Tn sulfur starvation when compared to cymR::Tn CSSC
Shared with WT -S (Data Set 1)	COG	Locus	Old locus	Gene	Product	TPM.1 Starv	TPM.2 Starv	TPM.1 CSSC	TPM.2 CSSC	DE Log2 FC	DE Adjusted P-value
No	K	SAUSA300_RS03085	SAUSA300_0577		redox-sensitive transcriptional regulator HypR	129.22	208.29	2.85	2.38	4.45532	9.67e-19
Yes	no homolog found	SAUSA300_RS16040			imidazole glycerol phosphate synthase subunit HisF	62.91	69.67	1.25	1.08	4.33558	1.43e-19
Yes	H	SAUSA300_RS03730	SAUSA300_0695		7-carboxy-7-deazaguanine synthase QueE	158.38	170.61	5.52	3.19	3.79085	1.08e-13
Yes	E	SAUSA300_RS11070	SAUSA300_2013	leuD	3-isopropylmalate dehydratase small subunit	46.54	87.07	2.11	1.25	3.75867	1.6e-11
Yes	H	SAUSA300_RS03735	SAUSA300_0696		6-carboxytetrahydropterin synthase QueD	123.22	128.87	4.38	2.46	3.73484	8.85e-13
Yes	no homolog found	SAUSA300_RS07125			hypothetical protein	7557.16	5803.42	126.23	213.09	3.72755	1.15e-10
No	E	SAUSA300_RS14510	SAUSA300_2610	hisC	histidinol-phosphate transaminase	12.41	21.95	0.36	0.56	3.58475	3.14e-09
No	J	SAUSA300_RS02765	SAUSA300_0516		Mini-ribonuclease 3	74.72	204.03	3.31	4.49	3.49021	2.98e-08
Yes	E	SAUSA300_RS11055	SAUSA300_2010	leuA	2-isopropylmalate synthase	74.75	96.74	3.34	2.36	3.48601	8.57e-13
Yes	E	SAUSA300_RS14090	SAUSA300_2539		aspartate aminotransferase family protein	127.32	101.53	4.15	3.82	3.41557	1.6e-11
Yes	C	SAUSA300_RS02385	SAUSA300_0446	gltD	glutamate synthase subunit beta	844.68	835.11	30.82	30.48	3.36279	2.28e-12
Yes	J	SAUSA300_RS02770	SAUSA300_0517		23S rRNA (guanosine(2251)-2'-O)-methyltransferase RlmB	97.82	237.26	6.14	6.25	3.20591	3.62e-08
Yes	E	SAUSA300_RS11075	SAUSA300_2014	ilvA	threonine ammonia-lyase IlvA	131.96	156.38	7.44	4.71	3.17146	1.47e-10
No	E	SAUSA300_RS14505	SAUSA300_2609	hisB	imidazoleglycerol-phosphate dehydratase HisB	10.94	17.9	0.28	0.71	3.16153	5.81e-06
Yes	S	SAUSA300_RS02775	SAUSA300_0518		NYN domain-containing protein	197.07	407.75	13.49	12.5	3.05429	2.56e-08
No	K	SAUSA300_RS02780	SAUSA300_0519	sigH	RNA polymerase sigma factor	52.53	171.88	4.57	4.36	3.03109	3.14e-06
Yes	H	SAUSA300_RS11050	SAUSA300_2009	ilvC	ketol-acid reductoisomerase	35.82	71.09	1.99	2.61	3.00618	2.08e-07
No	E	SAUSA300_RS11770	SAUSA300_2137		staphyloferrin A biosynthesis protein SfaC	161.89	189.07	10.54	6.29	2.9938	3.4e-09
No	EGP	SAUSA300_RS11780	SAUSA300_2139		staphyloferrin A export MFS transporter	19.37	36.64	0.73	1.54	2.9936	4.05e-06
No	E	SAUSA300_RS11045	SAUSA300_2008	ilvN	ACT domain-containing protein	40.75	71.61	1.7	3	2.98789	2.23e-06
Yes	P	SAUSA300_RS10250	SAUSA300_1874		H-type ferritin FtnA	4155.65	3220.95	239.97	120.68	2.95371	1.64e-07
Yes	P	SAUSA300_RS11525	SAUSA300_2092	dps	Dps family protein	14143.2	8173.12	657.63	425.59	2.94865	3.61e-07
Yes	O	SAUSA300_RS02020	SAUSA300_0379	ahpF	alkyl hydroperoxide reductase subunit F	3971.04	3699.54	254.37	126.65	2.93903	7.14e-08
Yes	H	SAUSA300_RS11040	SAUSA300_2007	ilvB	biosynthetic-type acetolactate synthase large subunit	53.7	75.39	3.36	3.01	2.93686	2.48e-09
Yes	K	SAUSA300_RS00650	SAUSA300_0126		bifunctional transcriptional regulator/O-phospho-L-serine synthase SbnI	89.65	70.75	5.35	2.49	2.93459	4.43e-07
No	EGP	SAUSA300_RS00625	SAUSA300_0121		staphyloferrin B export MFS transporter	11.22	11.03	0.49	0.58	2.92153	2.11e-07
No	E	SAUSA300_RS14495	SAUSA300_2607	hisA	1-(5-phosphoribosyl)-5-((5- phosphoribosylamino)methylideneamino)imidazole-4- carboxamide isomerase	12.66	18.8	0.61	0.82	2.91491	9.37e-07
No	P	SAUSA300_RS04800	SAUSA300_0890	oppF	ATP-binding cassette domain-containing protein	103.25	184.9	3.44	8.95	2.88779	1.96e-05
Yes	S	SAUSA300_RS14550	SAUSA300_2618		ECF-type riboflavin transporter substrate-binding protein	59.48	61.13	1.84	3.77	2.87838	3.67e-06
Yes	P	SAUSA300_RS12340	SAUSA300_2235		ABC transporter substrate-binding protein	539.01	417.54	22.65	26.15	2.87661	7.62e-08
Yes	O	SAUSA300_RS02025	SAUSA300_0380	ahpC	alkyl hydroperoxide reductase subunit C	7815.91	7102.56	433.15	381.58	2.82406	8.5e-09
No	P	SAUSA300_RS05560	SAUSA300_1033		hemin ABC transporter permease protein IsdF	35.02	25.1	1.07	1.91	2.81619	6.94e-06
Yes	S	SAUSA300_RS04570	SAUSA300_0846		Na+/H+ antiporter family protein	178.14	170.77	7.69	10.87	2.79292	2.69e-07
Yes	E	SAUSA300_RS01070	SAUSA300_0203	gisC	ABC transporter substrate-binding protein	63.79	125.82	4.39	5.53	2.76549	1.08e-06
Yes	E	SAUSA300_RS11065	SAUSA300_2012	leuC	3-isopropylmalate dehydratase large subunit	24.04	59.93	2.65	1.78	2.74784	6.01e-06
No	Q	SAUSA300_RS11775	SAUSA300_2138		staphyloferrin A synthetase SfaB	31.11	50.58	2.13	2.41	2.72796	2.97e-07
No	P	SAUSA300_RS14545	SAUSA300_2617		ABC transporter ATP-binding protein	23.41	40.7	1.18	2.18	2.71045	1.19e-05
Yes	F	SAUSA300_RS00725	SAUSA300_0138	deoD	purine-nucleoside phosphorylase	45.01	45.75	3.84	1.42	2.67976	1.44e-05
No	P	SAUSA300_RS03875	SAUSA300_0720	sstC	ABC transporter ATP-binding protein	15.44	26.79	1.18	1.2	2.6786	2.99e-06
Yes	E	SAUSA300_RS01075	SAUSA300_0204	ggt	gamma-glutamyltransferase	281.57	322.87	20.97	15.89	2.67815	2.66e-08
No	S	SAUSA300_RS05565	SAUSA300_1034	srtB	class B sortase	40.4	24.82	1.21	2.41	2.63815	9.06e-05
No	F	SAUSA300_RS03740	SAUSA300_0697		7-cyano-7-deazaguanine synthase QueC	29.94	31.62	2.54	1.2	2.63511	5.81e-06
Yes	C	SAUSA300_RS07500	SAUSA300_1373		ferredoxin	4511.53	4046.46	373.45	160.17	2.61942	7.02e-06
No	J	SAUSA300_RS14535	SAUSA300_2615		GNAT family protein	20.23	28.74	1.13	1.78	2.57687	2.21e-05
Yes	S	SAUSA300_RS10920	SAUSA300_1986		nitroreductase family protein	83.95	156.78	6.44	8.15	2.57674	6.06e-06
No	G	SAUSA300_RS14530	SAUSA300_2614		polysaccharide deacetylase family protein	20.11	28.81	1.39	1.73	2.53772	4.05e-06
Yes	no homolog found	SAUSA300_RS10765	SAUSA300_1963		DUF2482 family protein	20.32	109.16	0.63	4.63	2.52932	0.01058
Yes	M	SAUSA300_RS14270	SAUSA300_2565	clfB	MSCRAMM family adhesin clumping factor ClfB	139.02	176	10.8	10.81	2.49338	3.61e-07
No	E	SAUSA300_RS14525	SAUSA300_2613	hisZ	ATP phosphoribosyltransferase regulatory subunit	14.33	17.64	0.78	1.3	2.46931	6.03e-05
No	E	SAUSA300_RS14515	SAUSA300_2611	hisD	histidinol dehydrogenase	17.69	21.44	0.47	1.77	2.46794	0.00137
Yes	NOU	SAUSA300_RS08765	SAUSA300_1609		A24 family peptidase	21.53	21.48	1.11	1.78	2.44326	5.78e-05
Yes	H	SAUSA300_RS14190	SAUSA300_2553		NAD(P)-binding protein	581.78	450.41	46.1	28.47	2.44197	7.46e-06
Yes	O	SAUSA300_RS10980	SAUSA300_1997		sulfurtransferase TusA family protein	1885.83	1726.83	61.56	165.78	2.43545	0.0004639
Yes	C	SAUSA300_RS06395	SAUSA300_1183		2-oxoacid:ferredoxin oxidoreductase subunit beta	290.52	386.86	27.28	22.34	2.41391	8.02e-07
Yes	no homolog found	SAUSA300_RS14185			hypothetical protein	898.38	767.62	76.27	46.76	2.4109	7.51e-06
Yes	C	SAUSA300_RS04255	SAUSA300_0788		nitroreductase	1218.82	1274.44	88.01	94.12	2.41006	1.41e-06
Yes	EH	SAUSA300_RS11940	SAUSA300_2166	alsS	acetolactate synthase AlsS	16.19	19.64	1.05	1.48	2.39452	2.07e-05
No	M	SAUSA300_RS13525	SAUSA300_2440	fnbB	fibronectin-binding protein FnbB	27.16	22.5	1.99	1.75	2.37607	6.03e-06
Yes	S	SAUSA300_RS10760	SAUSA300_1962		DUF1108 family protein	17.32	116.32	1.16	5.34	2.37473	0.01538
Yes	S	SAUSA300_RS14570	SAUSA300_2622		rhodanese-related sulfurtransferase	402.46	389.28	43.22	16.55	2.3535	0.0001274
Yes	P	SAUSA300_RS02335	SAUSA300_0436		methionine ABC transporter permease	748.05	768.96	18.51	76.09	2.3529	0.002996
Yes	HP	SAUSA300_RS03395	SAUSA300_0633	fhuA	ABC transporter ATP-binding protein	300.62	326.41	25.45	22.91	2.35057	1.45e-06
Yes	L	SAUSA300_RS10740	SAUSA300_1958		single-stranded DNA-binding protein	10.8	61.75	0.59	3.13	2.32223	0.01864
Yes	M	SAUSA300_RS13530	SAUSA300_2441	fnbA	fibronectin-binding protein FnbA	121.61	104.32	7.1	10.32	2.29023	6.35e-05
Yes	E	SAUSA300_RS02380	SAUSA300_0445	gltB	glutamate synthase large subunit	137.76	206.56	5.99	17.77	2.27273	0.001912
Yes	I	SAUSA300_RS08990	SAUSA300_1647	accD	acetyl-CoA carboxylase, carboxyltransferase subunit beta	109.66	144.67	12.09	8.74	2.26317	6.94e-06
No	P	SAUSA300_RS14540	SAUSA300_2616		energy-coupling factor transporter transmembranecomponent T	22.09	36.34	1.43	2.86	2.25107	0.0007266
No	P	SAUSA300_RS05555	SAUSA300_1032		heme ABC transporter substrate-binding protein IsdE	34.67	29.27	1.15	3.41	2.24932	0.002651
No	CE	SAUSA300_RS11060	SAUSA300_2011	leuB	3-isopropylmalate dehydrogenase	22.09	55.34	3.91	2.03	2.24575	0.0006683
No	E	SAUSA300_RS04805	SAUSA300_0891	oppA	peptide ABC transporter substrate-binding protein	405.96	587.84	25.82	49.53	2.24166	0.0003603
No	C	SAUSA300_RS03080	SAUSA300_0576		hypothiocyanous acid reductase MerA	71.74	127.86	8.91	7.22	2.24153	2.98e-05
Yes	L	SAUSA300_RS10735	SAUSA300_1957		DnaD domain-containing protein	10.42	64.94	0.69	3.46	2.23789	0.02457
Yes	C	SAUSA300_RS05570	SAUSA300_1035		staphylobilin-forming heme oxygenase IsdG	233.89	109	5.78	18.34	2.23163	0.006752
Yes	S	SAUSA300_RS03690	SAUSA300_0687		hemolysin family protein	647.85	721.8	70.53	47.41	2.21029	1.05e-05
Yes	P	SAUSA300_RS07905	SAUSA300_1448	fur	Fur family transcriptional regulator	1799.9	1559.7	187.21	105.66	2.19157	6.97e-05
Yes	no homolog found	SAUSA300_RS10730	SAUSA300_1956		hypothetical protein	11.05	56.14	0.67	3.32	2.16705	0.03123
No	J	SAUSA300_RS02760	SAUSA300_0515	cysS	cysteine--tRNA ligase	100.51	218.8	17.01	9.95	2.1568	0.000384
Yes	P	SAUSA300_RS01055	SAUSA300_0200	gisA	ABC transporter ATP-binding protein	560.59	480.76	28.76	56.72	2.15415	0.0008821
Yes	D	SAUSA300_RS07900	SAUSA300_1447	xerD	site-specific tyrosine recombinase XerD	350.68	327.55	38.84	23.94	2.11307	7.09e-05
Yes	P	SAUSA300_RS02340	SAUSA300_0437		dipeptide ABC transporter glycylmethionine-binding lipoprotein	2857.81	3414.82	123.34	372.09	2.11261	0.004659
No	C	SAUSA300_RS04425	SAUSA300_0821		SUF system NifU family Fe-S cluster assembly protein	73.21	154.28	12.48	7.44	2.10919	0.0005562
Yes	C	SAUSA300_RS06390	SAUSA300_1182		2-oxoacid:acceptor oxidoreductase subunit alpha	50	64.63	4.66	5.58	2.10893	7.09e-05
Yes	E	SAUSA300_RS02755	SAUSA300_0514	cysE	serine O-acetyltransferase	103.89	143.94	10.54	11.66	2.10787	6.35e-05
No	no homolog found	SAUSA300_RS05575			hypothetical protein	29.79	15.46	0.76	2.46	2.10484	0.02746
Yes	S	SAUSA300_RS03075	SAUSA300_0575		DUF1450 domain-containing protein	287.35	198.41	26.21	18.61	2.10413	0.0002521
No	O	SAUSA300_RS08555	SAUSA300_1569		U32 family peptidase	78.89	103.05	10.96	5.81	2.09747	0.0001548
Yes	S	SAUSA300_RS10985	SAUSA300_1998		YeeE/YedE family protein	409.6	333.59	14.91	45.03	2.09494	0.005985
No	P	SAUSA300_RS03865	SAUSA300_0718		ABC transporter permease	10.81	14.08	1.2	1.04	2.08982	0.0001951
No	P	SAUSA300_RS04795	SAUSA300_0889	oppD	ABC transporter ATP-binding protein	26.5	64.84	2.4	5.34	2.00174	0.008266
Yes	S	SAUSA300_RS10695	SAUSA300_1949	dut	dUTP pyrophosphatase	12.62	67.03	0.87	4.58	2.00099	0.0494
No	S	SAUSA300_RS04365	SAUSA300_0809		phage/plasmid primase, P4 family	38.21	23.66	3.89	2.31	1.98817	0.001511
Yes	F	SAUSA300_RS03850	SAUSA300_0717	nrdF	class 1b ribonucleoside-diphosphate reductase subunit beta	3385.68	4233.06	315.61	430.52	1.97142	0.0004094
Yes	P	SAUSA300_RS03880	SAUSA300_0721		siderophore ABC transporter substrate-binding protein	135.83	190.99	18.67	14.4	1.97097	0.0001214
Yes	K	SAUSA300_RS14555	SAUSA300_2619		S-adenosyl-l-methionine hydroxide adenosyltransferase family protein	27.21	28.52	2.62	2.99	1.95808	0.0004355
No	K	SAUSA300_RS11905	SAUSA300_2160		MerR family transcriptional regulator	10.7	15.89	1.65	0.97	1.93453	0.00395
Yes	P	SAUSA300_RS02330	SAUSA300_0435		methionine ABC transporter ATP-binding protein	381.52	394.48	18.79	54.32	1.90103	0.01246
No	T	SAUSA300_RS06020	SAUSA300_1112		protein-serine/threonine phosphatase Stp1	52.4	86.83	7.62	6.89	1.9002	0.0005763
Yes	E	SAUSA300_RS11035	SAUSA300_2006	ilvD	dihydroxy-acid dehydratase	117.87	89.78	11.72	10.72	1.88875	0.0007114
Yes	K	SAUSA300_RS14655	SAUSA300_2639		cold-shock protein	31166	38909.2	2344	4676.49	1.87881	0.004656
No	F	SAUSA300_RS14520	SAUSA300_2612	hisG	ATP phosphoribosyltransferase	12.44	16.58	0.44	2.09	1.87808	0.03823
No	no homolog found	SAUSA300_RS16065			hypothetical protein	32.67	47.74	5.51	2.81	1.8591	0.008444
Yes	C	SAUSA300_RS14195	SAUSA300_2554		assimilatory sulfite reductase (NADPH) flavoprotein subunit	78.46	71.39	7.45	8.83	1.85894	0.000838
Yes	EP	SAUSA300_RS01065	SAUSA300_0202	gisB	ABC transporter permease	100.24	118.03	10.39	13.38	1.83853	0.001002
Yes	S	SAUSA300_RS00890	SAUSA300_0169		YbaN family protein	132.17	114.65	9.43	16.76	1.82943	0.005769
No	no homolog found	SAUSA300_RS04375	SAUSA300_0811		hypothetical protein	34.03	20.2	4.18	1.66	1.81973	0.02193
Yes	F	SAUSA300_RS03840	SAUSA300_0715	nrdI	class Ib ribonucleoside-diphosphate reductase assembly flavoprotein NrdI	430.27	617.2	17	82.06	1.78912	0.0477
Yes	CH	SAUSA300_RS13660	SAUSA300_2463	ddh	D-lactate dehydrogenase	392.33	291.12	59.74	18.72	1.78698	0.0158
Yes	C	SAUSA300_RS12320	SAUSA300_2231	fdhD	formate dehydrogenase accessory sulfurtransferase FdhD	144.13	150.35	20.34	14.5	1.77803	0.0007485
Yes	S	SAUSA300_RS07495	SAUSA300_1372		helix-turn-helix domain-containing protein	150.73	178.21	26.69	11.79	1.77621	0.00428
No	S	SAUSA300_RS05285	SAUSA300_0982		hypothetical protein	420.34	696.24	62.01	65.54	1.76809	0.001622
No	E	SAUSA300_RS12580	SAUSA300_2276		M20 peptidase aminoacylase family protein	22.11	25.47	1.99	3.31	1.76727	0.006011
Yes	no homolog found	SAUSA300_RS10255			hypothetical protein	86.18	69.13	13.79	3.7	1.75466	0.0321
No	P	SAUSA300_RS13240	SAUSA300_2392	opuCb	ABC transporter permease	32.79	44.43	5.52	3.65	1.74941	0.002075
No	F	SAUSA300_RS06655	SAUSA300_1228	thrB	homoserine kinase	40.14	69.39	6.45	6.29	1.74187	0.002579
No	M	SAUSA300_RS13235	SAUSA300_2391	opuCc	osmoprotectant ABC transporter substrate-bindingprotein	77.03	99.33	12.26	9.11	1.73226	0.001069
No	-	SAUSA300_RS04355	SAUSA300_0807		hypothetical protein	32.42	19.37	3.7	2.51	1.72493	0.01387
Yes	L	SAUSA300_RS08900	SAUSA300_1631		replication initiation and membrane attachment family protein	85.06	154.12	9.57	17.22	1.71586	0.01269
No	S	SAUSA300_RS04360	SAUSA300_0808		DUF1474 family protein	44	26.88	4.5	4.02	1.70682	0.01423
No	V	SAUSA300_RS05030	SAUSA300_0936		ABC transporter ATP-binding protein	21.87	15.19	1.6	2.71	1.70046	0.01988
Yes	U	SAUSA300_RS11755	SAUSA300_2135	htsB	iron ABC transporter permease	108.5	124.48	15.58	13.37	1.70019	0.001069
Yes	E	SAUSA300_RS14085	SAUSA300_2538		amino acid permease	731.16	576.5	62.48	93.99	1.69947	0.007759
Yes	S	SAUSA300_RS12540	SAUSA300_2268		bile acid:sodium symporter family protein	79.33	62.56	4.15	11.71	1.69105	0.03554
No	not classified	SAUSA300_RS15215			hypothetical protein	63.8	39.7	9.06	3.56	1.68107	0.03059
No	J	SAUSA300_RS06015	SAUSA300_1111		23S rRNA (adenine(2503)-C(2))-methyltransferase RlmN	40.29	74.21	8.63	5.48	1.6738	0.006054
No	O	SAUSA300_RS04410	SAUSA300_0818	sufC	Fe-S cluster assembly ATPase SufC	210.98	289.56	30.02	32.6	1.66095	0.002513
Yes	E	SAUSA300_RS02320	SAUSA300_0433	mccA/cysM	cysteine synthase family protein	50.07	39.27	6.04	5.48	1.64857	0.005019
No	not classified	SAUSA300_RS04345	SAUSA300_0805		helix-turn-helix domain-containing protein	81.86	44.92	11.97	4.21	1.63391	0.04207
Yes	I	SAUSA300_RS08985	SAUSA300_1646	accA	acetyl-CoA carboxylase carboxyltransferase subunit alpha	288.96	304.7	51.18	27.08	1.62991	0.005878
Yes	U	SAUSA300_RS04915	SAUSA300_0914		alanine/glycine:cation symporter family protein	84.57	75.06	11.04	10.02	1.62116	0.00335
Yes	C	SAUSA300_RS01085	SAUSA300_0206		FMN-dependent NADH-azoreductase	169.98	178.97	25.6	21.21	1.60182	0.002651
Yes	E	SAUSA300_RS13265	SAUSA300_2395		APC family permease	39.16	45.52	3.75	6.86	1.59992	0.01833
No	E	SAUSA300_RS06650	SAUSA300_1227	thrC	threonine synthase	82.97	133.36	14.77	13.7	1.5897	0.005027
No	E	SAUSA300_RS04420	SAUSA300_0820	sufS	cysteine desulfurase	85.92	166.65	19.61	13.63	1.58147	0.01014
No	no homolog found	SAUSA300_RS13715			hypothetical protein	180.02	305.25	36.61	27.93	1.57737	0.007251
Yes	C	SAUSA300_RS00885	SAUSA300_0168		staphylobilin-forming heme oxygenase IsdI	526.12	366.61	37.96	75.76	1.57473	0.03466
Yes	I	SAUSA300_RS00930	SAUSA300_0177		acyl-CoA/acyl-ACP dehydrogenase	456.28	496.21	50.29	74.56	1.57463	0.01062
Yes	I	SAUSA300_RS02535	SAUSA300_0472	ipk	4-(cytidine 5'-diphospho)-2-C-methyl-D-erythritol kinase	108	182.76	15.31	22.22	1.56485	0.01549
Yes	S	SAUSA300_RS13755	SAUSA300_2479	cidA	holin-like murein hydrolase modulator CidA	35.32	33.97	4.33	5.01	1.5587	0.01209
Yes	H	SAUSA300_RS01160	SAUSA300_0221	pflA	pyruvate formate-lyase-activating protein	23.14	67.26	7.33	4.26	1.55773	0.0398
No	O	SAUSA300_RS04415	SAUSA300_0819	sufD	Fe-S cluster assembly protein SufD	84.79	163.66	16.42	16.94	1.5336	0.01325
No	C	SAUSA300_RS12475	SAUSA300_2258		formate dehydrogenase subunit alpha	30.3	67.91	7.26	5.91	1.53048	0.01884
Yes	P	SAUSA300_RS11750	SAUSA300_2134		iron chelate uptake ABC transporter family permease subunit	178.16	175.29	30.27	20.31	1.52259	0.006752
Yes	L	SAUSA300_RS08280	SAUSA300_1517		deoxyribonuclease IV	198.68	214.14	38.88	21	1.50051	0.01254
Yes	E	SAUSA300_RS06640	SAUSA300_1225		aspartate kinase	45.43	52.12	4.69	8.7	1.47724	0.03452
Yes	L	SAUSA300_RS07130	SAUSA300_1309		IS200/IS605 family transposase	289.43	227.22	50.14	27.04	1.46563	0.02368
Yes	no homolog found	SAUSA300_RS15665	SAUSA300_2604		hypothetical protein	203.06	247.71	34.59	31.87	1.45673	0.009251
No	L	SAUSA300_RS06155	SAUSA300_1137	rnhB	ribonuclease HII	13.27	21.65	2.93	2.14	1.44917	0.02342
Yes	C	SAUSA300_RS00940	SAUSA300_0179		NAD-dependent formate dehydrogenase	36.3	41.91	5.91	5.82	1.43174	0.01168
Yes	F	SAUSA300_RS05655	SAUSA300_1050		XTP/dITP diphosphatase	291.5	295.17	33.89	51.69	1.42982	0.02799
No	not classified	SAUSA300_RS04370	SAUSA300_0810		hypothetical protein	49.06	33.44	7.63	4.9	1.42857	0.03895
No	M	SAUSA300_RS05650	SAUSA300_1049	murI	glutamate racemase	137.05	140.32	14.61	25.67	1.41622	0.0406
Yes	H	SAUSA300_RS00040	SAUSA300_0007		NAD(P)H-hydrate dehydratase	152.04	111.48	16.95	23.56	1.37445	0.04415
No	P	SAUSA300_RS05255	SAUSA300_0978		ABC transporter ATP-binding protein	25.48	24.9	4.49	3.51	1.37175	0.01877
Yes	P	SAUSA300_RS06680	SAUSA300_1232		catalase	606.82	615.49	93.79	98.44	1.37129	0.01609
No	no homolog found	SAUSA300_RS01180	SAUSA300_0224	coa	staphylocoagulase	12.09	14.67	1.96	2.21	1.36309	0.02499
No	BQ	SAUSA300_RS09180	SAUSA300_1681	acuC	acetoin utilization protein AcuC	25.27	25.74	4.67	3.48	1.36044	0.02085
Yes	J	SAUSA300_RS06190	SAUSA300_1144	gid	methylenetetrahydrofolate--tRNA-(uracil(54)- C(5))-methyltransferase (FADH(2)-oxidizing) TrmFO	260.2	365.22	61.61	38.45	1.35427	0.0232
Yes	L	SAUSA300_RS03790	SAUSA300_0705	recQ	DNA helicase RecQ	153.97	141.14	17.71	28.07	1.34566	0.04775
Yes	JKL	SAUSA300_RS08285	SAUSA300_1518		DEAD/DEAH box helicase	64.94	83.11	12.31	11.62	1.32944	0.01919
Yes	S	SAUSA300_RS00020	SAUSA300_0003		S4 domain-containing protein YaaA	763.57	867.3	102.04	155.98	1.31666	0.04702
No	L	SAUSA300_RS00025	SAUSA300_0004	recF	DNA replication/repair protein RecF	284.39	343.66	49.13	53.42	1.30892	0.02435
Yes	L	SAUSA300_RS02485	SAUSA300_0463		DNA replication initiation control protein YabA	174.12	216.6	38.02	27.16	1.30157	0.02499
Yes	EGP	SAUSA300_RS11720	SAUSA300_2128		multidrug efflux MFS transporter SdrM	78.96	93.2	18.13	10.78	1.29901	0.0323
Yes	C	SAUSA300_RS00280	SAUSA300_0055		zinc-dependent alcohol dehydrogenase family protein	95.33	87.76	19.62	11.34	1.29876	0.03933
No	F	SAUSA300_RS03815	SAUSA300_0711		diacylglycerol kinase family lipid kinase	163.7	260.55	33.34	36.19	1.28261	0.03762
Yes	V	SAUSA300_RS09580	SAUSA300_1751	hsdS	restriction endonuclease subunit S	42.79	41.67	7.33	7.15	1.25723	0.03504
Yes	G	SAUSA300_RS11545	SAUSA300_2096	manA	class I mannose-6-phosphate isomerase	107	94.53	20.09	15.44	1.23701	0.0406
No	V	SAUSA300_RS01645	SAUSA300_0308		FtsX-like permease family protein	27.83	39.43	5.35	6.07	1.23602	0.0494
No	E	SAUSA300_RS07385	SAUSA300_1355	aroA	3-phosphoshikimate 1-carboxyvinyltransferase	32.35	50.24	7.72	6.76	1.20727	0.04936
Yes	J	SAUSA300_RS08600	SAUSA300_1578	mnmA	tRNA 2-thiouridine(34) synthase MnmA	197.31	212.32	40.31	34.26	1.18479	0.04032
Genes downregulated in cymR::Tn sulfur starvation when compared to cymR::Tn CSSC
Shared with WT -S (Data Set 1)	COG	Locus	Old locus	Gene	Product	TPM.1 Starv	TPM.2 Starv	TPM.1 CSSC	TPM.2 CSSC	DE Log2 FC	DE Adjusted P-value
Yes	F	SAUSA300_RS05210	SAUSA300_0969	purS	phosphoribosylformylglycinamidine synthase subunit PurS	2.47	3.94	71.99	13.69	-4.14958	1.81e-08
Yes	O	SAUSA300_RS09140	SAUSA300_1674		trypsin-like peptidase domain-containing protein	85.06	85.76	1357.31	388.28	-4.02953	1.47e-10
Yes	F	SAUSA300_RS05245	SAUSA300_0976	purD	phosphoribosylamine--glycine ligase	19.9	25.17	550.46	48.93	-3.95757	1.31e-06
No	S	SAUSA300_RS01635	SAUSA300_0307		5'-nucleotidase, lipoprotein e(P4) family	18.71	13.8	108.69	134.9	-3.80759	1.36e-12
No	not classified	SAUSA300_RS15375			hypothetical protein	121.8	164.6	571	1344.17	-3.61437	8e-09
Yes	not classified	SAUSA300_RS03000			hypothetical protein	791.77	650.78	5797.02	3465.16	-3.58975	3.42e-12
Yes	S	SAUSA300_RS03005			C1q-binding complement inhibitor VraX	38489.2	31696.6	223911	205446	-3.57143	7.47e-13
Yes	no homolog found	SAUSA300_RS15740			phenol-soluble modulin PSM-alpha-1	4289.85	3326.41	12580.6	37405.9	-3.49538	3.12e-07
Yes	no homolog found	SAUSA300_RS15735			phenol-soluble modulin PSM-alpha-2	5730.32	4555.63	15900.9	49372.5	-3.44653	5.89e-07
Yes	no homolog found	SAUSA300_RS15090			phenol-soluble modulin PSM-alpha-3	6345.06	5161.13	15050.6	48596.3	-3.26741	3.28e-06
No	M	SAUSA300_RS09800	SAUSA300_1790	prsA	peptidylprolyl isomerase	421.53	472.95	2316.62	1527.7	-3.10276	1.47e-10
Yes	F	SAUSA300_RS05195	SAUSA300_0966	purE	5-(carboxyamino)imidazole ribonucleotide mutase	3.99	5.78	34.58	12.45	-3.09628	8.41e-07
Yes	E	SAUSA300_RS04565	SAUSA300_0845	ampA	M17 family metallopeptidase	36.03	30.19	174.09	110.97	-3.06439	3.2e-09
Yes	no homolog found	SAUSA300_RS15730			phenol-soluble modulin PSM-alpha-4	4781.15	3722.92	9480.7	29491.5	-3.03155	1.63e-05
Yes	S	SAUSA300_RS04760	SAUSA300_0883		MAP domain-containing protein	124.67	114.66	461.46	414.03	-2.89012	3.65e-09
Yes	no homolog found	SAUSA300_RS08745			hypothetical protein	197.34	199.97	814	614.86	-2.86549	3.65e-09
No	E	SAUSA300_RS06940	SAUSA300_1278	pepF	oligoendopeptidase F	75.95	58.57	300.94	192.94	-2.83785	9.86e-08
No	GH	SAUSA300_RS00995	SAUSA300_0190	ipdC	alpha-keto acid decarboxylase family protein	10.1	6.08	45.98	18.64	-2.82141	1.01e-05
No	J	SAUSA300_RS10275	SAUSA300_1878	rumA	23S rRNA (uracil(1939)-C(5))-methyltransferase RlmD	32.74	30.2	110.13	106.33	-2.80767	1.45e-08
Yes	no homolog found	SAUSA300_RS09670	SAUSA300_1767	epiA	gallidermin/nisin family lantibiotic	14.79	14.8	62.42	43.05	-2.80209	1.92e-07
Yes	no homolog found	SAUSA300_RS13850	SAUSA300_2493		cell wall inhibition responsive protein CwrA	494.41	405.76	1253.62	1809.15	-2.76138	8.25e-07
Yes	no homolog found	SAUSA300_RS04395	SAUSA300_0815	ear	DUF4888 domain-containing protein	285.78	247.57	514.54	1337.86	-2.72109	5.6e-05
No	S	SAUSA300_RS04990	SAUSA300_0929		IDEAL domain-containing protein	546.22	445.01	1192.94	2058.93	-2.69454	6.17e-06
Yes	H	SAUSA300_RS04995	SAUSA300_0930		lipoate--protein ligase	21.94	21.55	83.77	52.52	-2.65178	2.24e-07
Yes	J	SAUSA300_RS02850	SAUSA300_0533	tuf	elongation factor Tu	2098.2	1576.56	9598.42	2950.33	-2.59901	9.99e-05
No	M	SAUSA300_RS10340	SAUSA300_1890		cysteine protease staphopain A	23.86	17.48	90.7	41.01	-2.58073	1.65e-05
No	S	SAUSA300_RS08750	SAUSA300_1606		DUF4930 family protein	115.45	102.37	381.64	263.35	-2.57756	4.16e-07
No	C	SAUSA300_RS00705	SAUSA300_0135		superoxide dismutase	327.14	159.59	813.05	687.41	-2.5384	3.98e-05
No	S	SAUSA300_RS03335	SAUSA300_0622		M50 family metallopeptidase	33.18	27.28	90.42	59.45	-2.31938	1.44e-05
No	no homolog found	SAUSA300_RS12715			hypothetical protein	29.21	27.54	62.52	74.48	-2.30803	3.41e-05
No	K	SAUSA300_RS12480	SAUSA300_2259		LCP family protein	71.48	67.66	173.82	151.62	-2.28444	4.82e-06
No	H	SAUSA300_RS09355	SAUSA300_1712	ribH	6,7-dimethyl-8-ribityllumazine synthase	125.94	114.01	276.51	281.84	-2.27622	8.89e-06
No	not classified	SAUSA300_RS10455	SAUSA300_1910		phenol-soluble modulin export ABC transporter permease subunit PmtD	95.33	102.77	117.43	363.08	-2.25353	0.00232582
Yes	G	SAUSA300_RS04670	SAUSA300_0865	pgi	glucose-6-phosphate isomerase	173.21	188.57	531.08	307.54	-2.2441	1.86e-05
No	I	SAUSA300_RS12685	SAUSA300_2296		alpha/beta hydrolase	74.21	90.01	126.11	251.35	-2.24317	0.000383088
No	V	SAUSA300_RS03590	SAUSA300_0669		undecaprenyl-diphosphate phosphatase	95.13	92.82	380.4	100.77	-2.22262	0.001844
No	S	SAUSA300_RS10345			staphostatin A	59.61	55.49	168.82	96.37	-2.2162	4.95e-05
No	K	SAUSA300_RS10185	SAUSA300_1865	vraR	two-component system response regulator VraR	124.08	133.13	359.45	217.24	-2.20344	2.21e-05
No	S	SAUSA300_RS12500	SAUSA300_2262		CPBP family intramembrane glutamic endopeptidaseSdpB	63.68	66.42	223.47	84.83	-2.19662	0.000438736
Yes	S	SAUSA300_RS13155	SAUSA300_2378		membrane protein	114.14	105.74	368.7	143.9	-2.17079	0.00052119
No	S	SAUSA300_RS06705	SAUSA300_1236		CAP domain-containing protein	46.6	56.85	133.65	88.75	-2.16531	1.96e-05
No	not classified	SAUSA300_RS11565	SAUSA300_2100		lytic regulatory protein	211.95	349.99	728.49	464.11	-2.14537	7.09e-05
Yes	J	SAUSA300_RS02575	SAUSA300_0479		50S ribosomal protein L25/general stress proteinCtc	1009.33	776.59	3437.61	870.14	-2.11603	0.00484533
No	O	SAUSA300_RS04625	SAUSA300_0857		peptidylprolyl isomerase	143.49	218.35	532.07	240.14	-2.10319	0.000438736
No	S	SAUSA300_RS12865	SAUSA300_2328		DUF4889 domain-containing protein	146.95	178.13	295.08	348.69	-2.07952	7.09e-05
No	not classified	SAUSA300_RS10200	SAUSA300_1868		hypothetical protein	33.4	42.96	69.49	79.98	-2.06293	9.9e-05
Yes	M	SAUSA300_RS02965	SAUSA300_0556		6-phospho-3-hexuloisomerase	63.36	91.24	204.55	108.49	-2.0573	0.000260391
No	C	SAUSA300_RS00155	SAUSA300_0030		glycerophosphoryl diester phosphodiesterase	27.56	42.18	64.24	68.28	-2.02599	0.000143528
No	S	SAUSA300_RS04765	SAUSA300_0884		YjzD family protein	396.44	436.44	787.7	775.42	-2.0023	6.97e-05
No	EJ	SAUSA300_RS07470	SAUSA300_1368	ansA	asparaginase	27.49	29.51	68.76	41.19	-1.99736	0.000194529
No	OU	SAUSA300_RS04060	SAUSA300_0752	clpP	ATP-dependent Clp endopeptidase proteolytic subunit ClpP	440.64	477.36	1027.25	715.24	-1.99596	8.2e-05
No	S	SAUSA300_RS05185	SAUSA300_0964		DUF5011 domain-containing protein	1334.4	993.77	1790.96	2632.43	-1.97173	0.00136213
No	K	SAUSA300_RS12390	SAUSA300_2245		HTH-type transcriptional regulator SarR	1604.75	1808.51	2792.06	3279.78	-1.93172	0.000260391
No	no homolog found	SAUSA300_RS07815	SAUSA300_1432		hypothetical protein	230.19	344.16	486.16	523.1	-1.9228	0.000328178
Yes	S	SAUSA300_RS09825	SAUSA300_1795		YlbF/YmcA family competence regulator	1580.86	1536.39	3185.12	2401.33	-1.91619	0.000185787
No	no homolog found	SAUSA300_RS07460	SAUSA300_1366		hypothetical protein	36.42	28.53	70.61	48.87	-1.90331	0.00140393
No	no homolog found	SAUSA300_RS06620	SAUSA300_1221		hypothetical protein	45.16	89.89	130.31	106.45	-1.89675	0.00123969
Yes	C	SAUSA300_RS14075	SAUSA300_2537		L-lactate dehydrogenase	95.89	87.56	172.62	150.26	-1.89415	0.000269648
No	no homolog found	SAUSA300_RS16085	SAUSA300_1988		delta-lysin family phenol-soluble modulin	77389.8	67469.9	139688	115668	-1.88906	0.000328178
No	not classified	SAUSA300_RS08150	SAUSA300_1493		SA1362 family protein	73.65	114.33	171.75	149.82	-1.87728	0.000438736
No	K	SAUSA300_RS07035	SAUSA300_1295		cold shock protein CspA	6674.63	7960.83	8195.49	17190	-1.8686	0.00578184
Yes	G	SAUSA300_RS02960	SAUSA300_0555		3-hexulose-6-phosphate synthase	31.5	53.55	80.68	63.24	-1.85574	0.000762342
No	S	SAUSA300_RS10195	SAUSA300_1867		cell wall-active antibiotics response protein LiaF	51.05	51.63	83.33	82.76	-1.79203	0.000667469
No	O	SAUSA300_RS09055	SAUSA300_1659	tpx	thiol peroxidase	541.7	543.17	1042.42	725.7	-1.78258	0.000726594
No	E	SAUSA300_RS02635	SAUSA300_0491	cysK	cysteine synthase A	3633.25	2980.47	7140.91	3976.77	-1.77898	0.00260445
Yes	not classified	SAUSA300_RS13040	SAUSA300_2361		putative metal homeostasis protein	1679.47	1321.49	3210.33	1826.03	-1.77419	0.00287907
Yes	C	SAUSA300_RS03045	SAUSA300_0569		heme-dependent peroxidase	363.72	351.6	698.13	442.77	-1.74031	0.00150939
Yes	S	SAUSA300_RS13645	SAUSA300_2460		GNAT family N-acetyltransferase	65.19	95.56	123.23	120.22	-1.71749	0.00159011
No	T	SAUSA300_RS10190	SAUSA300_1866	vraS	sensor histidine kinase	48.93	50.75	86.62	63.01	-1.67641	0.00161704
Yes	S	SAUSA300_RS07160	SAUSA300_1314		YozE family protein	436.41	557.28	824.27	630.16	-1.65836	0.00158791
No	S	SAUSA300_RS10910	SAUSA300_1984		CPBP family intramembrane glutamic endopeptidaseMroQ	111.71	104.09	126.21	189.52	-1.6459	0.00832516
No	K	SAUSA300_RS05805	SAUSA300_1070		N-acetyltransferase	267.34	256.59	400.9	353.67	-1.6271	0.00238303
Yes	J	SAUSA300_RS03960	SAUSA300_0736	yfiA	ribosome-associated translation inhibitor RaiA	5021.99	4039.9	5701.51	6755.99	-1.55315	0.00995202
No	S	SAUSA300_RS12720	SAUSA300_2302	tcaA	glycopeptide resistance protein TcaA	72.33	66.7	100.73	88.6	-1.54716	0.00490234
Yes	G	SAUSA300_RS07165	SAUSA300_1315	crr	PTS glucose transporter subunit IIA	503.1	567.8	752.04	659.13	-1.51842	0.00431367
No	H	SAUSA300_RS09425	SAUSA300_1725		transaldolase	380.74	299.7	509.03	398.74	-1.49584	0.0105888
Yes	no homolog found	SAUSA300_RS15985			hypothetical protein	1270.74	1137.97	1916.24	1268.31	-1.48295	0.0105888
No	F	SAUSA300_RS02705	SAUSA300_0505		pyridoxal 5'-phosphate synthase glutaminase subunit PdxT	152.55	146.59	154.76	231.17	-1.48055	0.021009
Yes	S	SAUSA300_RS13765	SAUSA300_2481		sterile alpha motif-like domain-containing protein	5481.61	5785.93	6156.04	8057.18	-1.46092	0.0148114
No	no homolog found	SAUSA300_RS15910			hypothetical protein	467.29	484.78	547.11	613.57	-1.4126	0.0145971
