## Supplementary material for "Defining the transcriptional adaptation of *Staphylococcus aureus* to a range of nutritional sulfur supplementation": Dataset 4

### Sheet: Cys compared to CSSC
Genes upregulated in Cys when compared to CSSC
Locus	Old locus	Gene	Product	TPM.1 Cys	TPM.2 Cys	TPM.1 CSSC	TPM.2 CSSC	DE Log2 FC	DE Adjusted P-value
SAUSA300_RS15735			phenol-soluble modulin PSM-alpha-2	6414.07	22311.3	1675.5	4447.18	1.19835	7.64841e-05
SAUSA300_RS15740			phenol-soluble modulin PSM-alpha-1	5005.57	17730.5	1294.02	3576.07	1.19314	8.3552e-05
SAUSA300_RS15090			phenol-soluble modulin PSM-alpha-3	6602.59	24392	1880.69	4471.81	1.19022	8.90957e-05
SAUSA300_RS15730			phenol-soluble modulin PSM-alpha-4	4712.08	16717.7	1439.61	3355.4	1.13086	0.000192115
Genes downregulated in Cys when compared to CSSC
Locus	Old locus	Gene	Product	TPM.1 Cys	TPM.2 Cys	TPM.1 CSSC	TPM.2 CSSC	DE Log2 FC	DE Adjusted P-value
SAUSA300_RS04580	SAUSA300_0848		FAD/NAD(P)-binding protein	9.93	10.43	29.4	171.15	-1.76905	4.77602e-09
SAUSA300_RS06690	SAUSA300_1234	rpsN	30S ribosomal protein S14	554.57	552.48	991.64	2246.49	-1.06034	0.000256525
