## Supplementary material for "Defining the transcriptional adaptation of *Staphylococcus aureus* to a range of nutritional sulfur supplementation": Dataset 5

### Sheet: GSSG compared to CSSC
Genes upregulated in GSSG when compared to CSSC
Locus	Old locus	Gene	Product	TPM.1 GSSG	TPM.2 GSSG	TPM.1 CSSC	TPM.2 CSSC	DE Log2 FC	DE Adjusted P-value
SAUSA300_RS00930	SAUSA300_0177		acyl-CoA/acyl-ACP dehydrogenase	115.41	240.12	2.69	9.11	4.15754	3.04382e-22
SAUSA300_RS02185	SAUSA300_0407		superantigen-like protein SSL11	60.15	76.27	2.18	5.91	3.43908	5.42187e-17
SAUSA300_RS00925	SAUSA300_0176		ABC transporter permease	78.28	96.38	4.22	2.74	3.30331	9.01551e-10
SAUSA300_RS00915	SAUSA300_0174		ABC transporter ATP-binding protein	14.09	28.88	1.31	1.85	2.83076	9.05749e-09
SAUSA300_RS02340	SAUSA300_0437	gmpC	dipeptide ABC transporter glycylmethionine-binding lipoprotein	667.4	817.5	30.16	144.44	2.65431	9.05749e-09
SAUSA300_RS03085	SAUSA300_0577		redox-sensitive transcriptional regulator HypR	79.95	217.72	12.24	7.56	2.5501	1.54999e-05
SAUSA300_RS13745	SAUSA300_2477		pyruvate oxidase	176.31	224.87	16.24	30.98	2.45973	9.05749e-09
SAUSA300_RS02325	SAUSA300_0434	mccB/metB	bifunctional cystathionine gamma-lyase/homocysteine desulfhydrase	66.24	118.57	6.96	15.5	2.42413	2.57027e-08
SAUSA300_RS00920	SAUSA300_0175		ABC transporter substrate-binding protein	20.65	35.29	2.69	2.58	2.40894	4.67518e-06
SAUSA300_RS00910	SAUSA300_0173		DUF4242 domain-containing protein	174.59	290.64	14.98	49.04	2.37113	6.13964e-08
SAUSA300_RS13525	SAUSA300_2440	fnbB	fibronectin-binding protein FnbB	60.43	59.28	5.83	8.01	2.35734	7.51319e-07
SAUSA300_RS02035	SAUSA300_0382	tcyP	L-cystine transporter	1284.59	1070.76	127.04	125.62	2.30632	1.28398e-05
SAUSA300_RS02190	SAUSA300_0408		FKLRK protein	132.34	186.81	14.95	26.75	2.28924	1.87629e-07
SAUSA300_RS10920	SAUSA300_1986		nitroreductase family protein	74.65	74.1	5.47	16.95	2.27644	4.49694e-07
SAUSA300_RS13910	SAUSA300_2505		GNAT family N-acetyltransferase	18.59	30.85	0.55	7	2.22431	0.000261289
SAUSA300_RS07500	SAUSA300_1373		ferredoxin	2280.42	2592.1	274.46	309.79	2.21936	8.76536e-06
SAUSA300_RS10985	SAUSA300_1998		YeeE/YedE family protein	45.26	77.02	4.7	14.19	2.19647	7.51319e-07
SAUSA300_RS04170	SAUSA300_0773	vwb	von Willebrand factor binding protein Vwb	22.43	39.39	2.02	8.27	2.13985	7.0435e-06
SAUSA300_RS01055	SAUSA300_0200	gisA	ABC transporter ATP-binding protein	82.97	88.98	9.74	14.41	2.13682	6.18049e-06
SAUSA300_RS02315	SAUSA300_0432		sodium-dependent transporter	160.87	163.73	16.69	35.07	2.10817	2.0706e-06
SAUSA300_RS01185			hypothetical protein	61.49	77.54	6.01	16.16	2.1021	1.90088e-05
SAUSA300_RS01180	SAUSA300_0224	coa	staphylocoagulase	37.03	72.45	4.59	14	2.05613	7.69607e-06
SAUSA300_RS07495	SAUSA300_1372		helix-turn-helix domain-containing protein	153.75	146.57	17.77	29.53	2.03902	1.48728e-05
SAUSA300_RS02335	SAUSA300_0436		methionine ABC transporter permease	58.66	85.25	4.85	23.05	1.98602	5.44287e-05
SAUSA300_RS14570	SAUSA300_2622		rhodanese-related sulfurtransferase	169.47	471.86	25.72	85.02	1.98304	9.43471e-05
SAUSA300_RS02330	SAUSA300_0435	metN2	methionine ABC transporter ATP-binding protein	45.39	68.57	6.07	13.82	1.98211	7.69607e-06
SAUSA300_RS10980	SAUSA300_1997		sulfurtransferase TusA family protein	270.78	321.08	39.77	54.14	1.93919	7.77652e-05
SAUSA300_RS13025	SAUSA300_2359	tcyA	transporter substrate-binding domain-containing protein	167.41	263.08	19.34	69.69	1.86843	5.3321e-05
SAUSA300_RS01075	SAUSA300_0204	ggt	gamma-glutamyltransferase	28.66	33.84	4.18	7.39	1.84235	7.74037e-05
SAUSA300_RS05520	SAUSA300_1026		DUF177 domain-containing protein	1413.86	2722.12	153.02	729.17	1.83933	0.00029532
SAUSA300_RS01060	SAUSA300_0201		ABC transporter permease	20.73	22.11	3.3	3.88	1.81535	0.000587577
SAUSA300_RS02320	SAUSA300_0433	mccA/cysM	cysteine synthase family protein	15.84	16.98	2.64	2.54	1.8061	0.00153421
SAUSA300_RS16005			hypothetical protein	61.05	73.6	3.59	26.52	1.78892	0.00276044
SAUSA300_RS11935	SAUSA300_2165	budA	acetolactate decarboxylase	22.63	52.06	4.02	10.73	1.78626	0.000363127
SAUSA300_RS06225			hypothetical protein	466.01	690.17	71.03	167.17	1.77794	7.77652e-05
SAUSA300_RS06500	SAUSA300_1203		hypothetical protein	23.75	20.62	1.84	7.85	1.76498	0.00248684
SAUSA300_RS00935	SAUSA300_0178		DUF2294 domain-containing protein	598.61	688.18	92.52	169.33	1.73717	0.000187161
SAUSA300_RS01440	SAUSA300_0268		MFS transporter	19.46	21.64	2.57	6.44	1.73282	0.000196649
SAUSA300_RS06625	SAUSA300_1222		thermonuclease family protein	47.77	64.22	4.64	22.12	1.72216	0.000769904
SAUSA300_RS12110	SAUSA300_2196	rpmC	50S ribosomal protein L29	96.44	188.73	14.13	49.61	1.71703	0.000561759
SAUSA300_RS10510			hypothetical protein	474.99	538.81	47.79	197.93	1.71239	0.00047233
SAUSA300_RS05670	SAUSA300_1052	ecb	complement convertase inhibitor Ecb	10430.3	8507.61	1011.3	3581.72	1.70045	0.000630005
SAUSA300_RS13755	SAUSA300_2479	cidA	holin-like murein hydrolase modulator CidA	83.68	81.85	10.97	26.05	1.69818	0.000352912
SAUSA300_RS10255			hypothetical protein	22.66	36.96	3.61	8.17	1.69542	0.00525019
SAUSA300_RS12415	SAUSA300_2249		CHAP domain-containing protein	1972.19	2369.74	375.46	388.13	1.69513	0.0019962
SAUSA300_RS06695	SAUSA300_1235	guaC	GMP reductase	17.25	31.11	2.02	9.81	1.65887	0.00204104
SAUSA300_RS09830	SAUSA300_1796		DUF445 domain-containing protein	115.14	89.24	7.76	47.79	1.61976	0.00562345
SAUSA300_RS02805	SAUSA300_0524	rplJ	50S ribosomal protein L10	11616.1	13656	1888.15	3950.63	1.61729	0.000415338
SAUSA300_RS08875	SAUSA300_1627	infC	translation initiation factor IF-3	430.38	791.62	69.57	229.93	1.61125	0.000796613
SAUSA300_RS12105	SAUSA300_2195	rpsQ	30S ribosomal protein S17	113.03	200.29	20.36	53.63	1.60423	0.000769904
SAUSA300_RS06705	SAUSA300_1236		CAP domain-containing protein	132.19	145.28	12.84	63.9	1.56883	0.00319237
SAUSA300_RS13915	SAUSA300_2506	isaA	lytic transglycosylase IsaA	7884.88	8642.19	1471.51	2548.49	1.48846	0.00260865
SAUSA300_RS10250	SAUSA300_1874	ftnA	H-type ferritin FtnA	492.8	949.36	122.59	214.34	1.48366	0.00355397
SAUSA300_RS02845	SAUSA300_0532	fusA	elongation factor G	519.94	1145.37	121.77	295.86	1.47689	0.00355397
SAUSA300_RS12090	SAUSA300_2192	rplE	50S ribosomal protein L5	154.45	292	35.53	75.61	1.46909	0.00299927
SAUSA300_RS03735	SAUSA300_0696	queD	6-carboxytetrahydropterin synthase QueD	15.48	26.72	3.84	6.07	1.44404	0.0103594
SAUSA300_RS12085	SAUSA300_2191		type Z 30S ribosomal protein S14	249.57	376.99	58.41	92.01	1.44146	0.0051402
SAUSA300_RS12075	SAUSA300_2189	rplF	50S ribosomal protein L6	193.04	286.33	43.19	76.27	1.43694	0.00372759
SAUSA300_RS03880	SAUSA300_0721		siderophore ABC transporter substrate-binding protein	222.08	263.1	18	134.3	1.43542	0.021157
SAUSA300_RS04410	SAUSA300_0818	sufC	Fe-S cluster assembly ATPase SufC	71.9	125.91	9.8	48.93	1.43148	0.0103594
SAUSA300_RS13020	SAUSA300_2358		amino acid ABC transporter permease	119.53	376.58	19.62	127.31	1.37713	0.0406147
SAUSA300_RS02840	SAUSA300_0531	rpsG	30S ribosomal protein S7	642.56	1202.65	162.63	325.5	1.37323	0.00676135
SAUSA300_RS08430	SAUSA300_1546	holA	DNA polymerase III subunit delta	34.2	35.18	4.79	16.68	1.36632	0.00889638
SAUSA300_RS01435	SAUSA300_0267		IS1182 family transposase	12.61	16	2.04	6.4	1.34598	0.021157
SAUSA300_RS12080	SAUSA300_2190	rpsH	30S ribosomal protein S8	240.15	345.35	62.37	82.95	1.34112	0.0156222
SAUSA300_RS03445	SAUSA300_0642		hypothetical protein	175.73	162.03	16.71	97.23	1.34031	0.0276669
SAUSA300_RS02795	SAUSA300_0522	rplK	50S ribosomal protein L11	6887.07	8204.74	1597.14	2381.7	1.32348	0.0134198
SAUSA300_RS11455	SAUSA300_2081		CTP synthase	112.31	246.97	25.14	82.44	1.3228	0.0147801
SAUSA300_RS06220	SAUSA300_1149	rpsB	30S ribosomal protein S2	2338.33	3407.46	547.49	1071.67	1.31558	0.00805908
SAUSA300_RS09505	SAUSA300_1738		DUF4909 domain-containing protein	16.8	14.12	3.24	5.12	1.31393	0.0317115
SAUSA300_RS01470	SAUSA300_0274		hypothetical protein	76.11	61.94	8.81	37.54	1.31223	0.0224685
SAUSA300_RS01175	SAUSA300_0223		complement inhibitor SCIN family protein	1078.39	749.06	218.67	246.2	1.28667	0.0451888
SAUSA300_RS03655	SAUSA300_0681		hypothetical protein	194	164.09	35.4	71.4	1.28398	0.0179776
SAUSA300_RS12020	SAUSA300_2178		DNA-directed RNA polymerase subunit alpha	111.66	241.24	27.47	79.22	1.28262	0.0174551
SAUSA300_RS05300	SAUSA300_0985	nrdH	glutaredoxin-like protein NrdH	152.35	101.25	23.84	53.83	1.28229	0.0284317
SAUSA300_RS13015	SAUSA300_2357		amino acid ABC transporter ATP-binding protein	587.87	1126.44	153.55	347.3	1.27937	0.0135177
SAUSA300_RS02800	SAUSA300_0523	rplA	50S ribosomal protein L1	2815.97	4907.22	649.39	1722.04	1.27377	0.0115966
SAUSA300_RS05600	SAUSA300_1040	zapA	cell division protein ZapA	150.58	163.48	20.25	87.95	1.26591	0.0244107
SAUSA300_RS05880	SAUSA300_1085		RNA-binding protein	134.09	132.96	16.44	77.46	1.26125	0.0287383
SAUSA300_RS08870	SAUSA300_1626	rpmI	50S ribosomal protein L35	1426.77	2117.93	348.36	707.89	1.25262	0.0133871
SAUSA300_RS02345	SAUSA300_0438	aaa	autolysin/adhesin Aaa	136.6	235.56	32.67	82.52	1.25014	0.0142323
SAUSA300_RS09325	SAUSA300_1708		MarR family transcriptional regulator	1856.63	1352.39	372.38	532.57	1.24265	0.0405375
SAUSA300_RS02835	SAUSA300_0530	rpsL	30S ribosomal protein S12	449.46	921.64	114.35	311.34	1.24214	0.0203755
SAUSA300_RS06750	SAUSA300_1243		exonuclease subunit SbcC	24.78	25.9	4.61	11.82	1.23857	0.0159813
SAUSA300_RS09395	SAUSA300_1720		N-acetylglucosaminidase	348.44	399.63	56.98	199.5	1.23717	0.0182013
SAUSA300_RS12150	SAUSA300_2204	rplC	50S ribosomal protein L3	61.97	135.63	18.58	39.74	1.22708	0.0274661
SAUSA300_RS14655	SAUSA300_2639		cold-shock protein	85383.9	73729.4	15403.3	36858.2	1.21285	0.0238955
SAUSA300_RS07285	SAUSA300_1336		class I SAM-dependent RNA methyltransferase	23.54	38.19	6.02	13.94	1.17176	0.0273206
SAUSA300_RS04180	SAUSA300_0775		hypothetical protein	107.1	137.98	18.31	70.73	1.16745	0.03425
SAUSA300_RS05430	SAUSA300_1009	typA	translational GTPase TypA	43.52	66.53	10.76	25.73	1.15847	0.0250456
SAUSA300_RS12115	SAUSA300_2197	rplP	50S ribosomal protein L16	100.6	225.21	34.63	62.4	1.15726	0.0494425
SAUSA300_RS09090	SAUSA300_1666	rpsD	30S ribosomal protein S4	8545.8	10848.7	2335.75	3461.35	1.15397	0.0407084
SAUSA300_RS11210	SAUSA300_2037		DEAD/DEAH box helicase	461.01	801.74	96.45	354	1.15391	0.0370633
SAUSA300_RS11405	SAUSA300_2071	prmC	peptide chain release factor N(5)-glutamine methyltransferase	74.85	150.33	20.07	54.97	1.15351	0.0363183
SAUSA300_RS12070	SAUSA300_2188	rplR	50S ribosomal protein L18	224.25	336.27	67.79	97.07	1.14568	0.0484161
SAUSA300_RS11990	SAUSA300_2172	rplM	50S ribosomal protein L13	2485.64	3347.5	710.57	1079.1	1.12373	0.0480677
Genes downregulated in GSSG when compared to CSSC
Locus	Old locus	Gene	Product	TPM.1 GSSG	TPM.2 GSSG	TPM.1 CSSC	TPM.2 CSSC	DE Log2 FC	DE Adjusted P-value
SAUSA300_RS05795	SAUSA300_1068	psmB2	beta-class phenol-soluble modulin	157.97	172.34	3464.54	3534.23	-4.30473	1.5934e-20
SAUSA300_RS05790	SAUSA300_1067	psmB1	beta-class phenol-soluble modulin	231.76	231.64	4820.71	4917	-4.27889	3.97915e-20
SAUSA300_RS04580	SAUSA300_0848		FAD/NAD(P)-binding protein	3.18	4.13	29.4	171.15	-4.20792	3.97915e-20
SAUSA300_RS13360	SAUSA300_2413	cntL	D-histidine (S)-2-aminobutanoyltransferase CntL	3.35	2.17	42.35	67.31	-4.06351	1.42843e-18
SAUSA300_RS15090			phenol-soluble modulin PSM-alpha-3	152.59	251.82	1880.69	4471.81	-3.89759	3.04382e-22
SAUSA300_RS15740			phenol-soluble modulin PSM-alpha-1	119.21	201.39	1294.02	3576.07	-3.80753	4.6765e-21
SAUSA300_RS15735			phenol-soluble modulin PSM-alpha-2	153.88	267.81	1675.5	4447.18	-3.76267	1.00147e-20
SAUSA300_RS15730			phenol-soluble modulin PSM-alpha-4	128.55	212.57	1439.61	3355.4	-3.7541	1.00147e-20
SAUSA300_RS03005		vraX	C1q-binding complement inhibitor VraX	14226.2	7060.01	130098	60616.2	-3.02938	7.51319e-07
SAUSA300_RS13040	SAUSA300_2361		putative metal homeostasis protein	7009.33	4703.8	51134.9	41439.6	-2.98195	3.35575e-08
SAUSA300_RS03000			hypothetical protein	350	157.34	2775.63	1589.92	-2.97196	7.51319e-07
SAUSA300_RS13355	SAUSA300_2412	cntM	staphylopine dehydrogenase CntM	4.26	2.14	16.89	38.39	-2.87525	1.07614e-08
SAUSA300_RS13330	SAUSA300_2407		ABC transporter ATP-binding protein	3.36	4.52	11.71	53.39	-2.79211	2.8376e-09
SAUSA300_RS13340	SAUSA300_2409		ABC transporter permease	5.79	4.06	20.31	54.35	-2.76313	3.44703e-09
SAUSA300_RS06690	SAUSA300_1234	rpsN	30S ribosomal protein S14	295.61	181.4	991.64	2246.49	-2.64257	3.35575e-08
SAUSA300_RS10275	SAUSA300_1878	rlmD	23S rRNA (uracil(1939)-C(5))-methyltransferase RlmD	12.68	16.55	86.77	64.72	-2.57529	2.0706e-06
SAUSA300_RS08880	SAUSA300_1628		amino acid permease	32.89	39.93	113.06	312.07	-2.54231	1.2333e-09
SAUSA300_RS07010	SAUSA300_1290	dapD	2,3,4,5-tetrahydropyridine-2,6-dicarboxylate N-acetyltransferase	108.46	111.7	455.49	710.32	-2.52065	2.56794e-08
SAUSA300_RS13325	SAUSA300_2406		MFS transporter	93.2	55.58	310.49	534.53	-2.47043	7.51319e-07
SAUSA300_RS07015	SAUSA300_1291		amidohydrolase	15.12	19.69	63.58	90.07	-2.32696	6.21097e-07
SAUSA300_RS16085	SAUSA300_1988		delta-lysin family phenol-soluble modulin	7032.08	5470.08	18503.8	35902.1	-2.17187	4.12707e-06
SAUSA300_RS14175	SAUSA300_2551	nrdD	anaerobic ribonucleoside-triphosphate reductase	6.42	13.29	34.12	39.52	-2.15939	2.99305e-05
SAUSA300_RS14170	SAUSA300_2550	nrdG	anaerobic ribonucleoside-triphosphate reductase activating protein	15.87	30.72	89.47	81	-2.15561	7.81136e-05
SAUSA300_RS09670	SAUSA300_1767		gallidermin/nisin family lantibiotic	10.86	17.86	68.29	38.64	-2.15004	0.000540373
SAUSA300_RS12890	SAUSA300_2333		nitrate/nitrite transporter	39.45	38.95	112.39	200.42	-2.12248	3.60293e-06
SAUSA300_RS01625	SAUSA300_0305		formate/nitrite transporter family protein	115.35	157.04	429.39	544.99	-2.08103	1.90088e-05
SAUSA300_RS05195	SAUSA300_0966	purE	5-(carboxyamino)imidazole ribonucleotide mutase	7.16	7.74	17.97	42.28	-2.06636	7.22394e-06
SAUSA300_RS07025	SAUSA300_1293	lysA	diaminopimelate decarboxylase	67.99	119.49	195.47	534.7	-2.03927	4.12707e-06
SAUSA300_RS01635	SAUSA300_0307		5'-nucleotidase, lipoprotein e(P4) family	49.76	43.86	160.97	150.13	-1.96865	0.00036855
SAUSA300_RS07000	SAUSA300_1288	dapA	4-hydroxy-tetrahydrodipicolinate synthase	10.77	19.16	33.36	64.28	-1.89283	4.93298e-05
SAUSA300_RS10485			hypothetical protein	83.85	97.64	375.59	160.57	-1.8925	0.00461996
SAUSA300_RS06990	SAUSA300_1286		aspartate kinase	12.16	22.17	29.3	94.79	-1.88733	4.93298e-05
SAUSA300_RS06995	SAUSA300_1287		aspartate-semialdehyde dehydrogenase	12.53	22.2	36.57	76.45	-1.87287	4.85665e-05
SAUSA300_RS07020	SAUSA300_1292		alanine racemase	7.21	12.84	19	45.97	-1.82567	7.74037e-05
SAUSA300_RS12480	SAUSA300_2259		LCP family protein	40.79	50.98	113.18	157.63	-1.81035	0.00022337
SAUSA300_RS13350	SAUSA300_2411	cntA	staphylopine-dependent metal ABC transporter substrate-binding protein CntA	32.03	26.97	38.2	205.11	-1.80937	0.00074024
SAUSA300_RS13345	SAUSA300_2410		ABC transporter permease	40.11	30.46	59.12	204.03	-1.80605	0.00029532
SAUSA300_RS13860	SAUSA300_2495	copZ	copper chaperone CopZ	3092.61	2654.74	10217.4	5935.91	-1.79961	0.00499803
SAUSA300_RS05185	SAUSA300_0964		DUF5011 domain-containing protein	1478.3	715.6	4004.37	2605.7	-1.78031	0.00801267
SAUSA300_RS07005	SAUSA300_1289	dapB	4-hydroxy-tetrahydrodipicolinate reductase	23.2	44.89	54.26	165.98	-1.76178	0.000196649
SAUSA300_RS10195	SAUSA300_1867	liaF	cell wall-active antibiotics response protein LiaF	26.5	29.03	56.96	110.14	-1.75083	0.000169321
SAUSA300_RS10185	SAUSA300_1865	vraR	two-component system response regulator VraR	96.99	137.47	277.59	350.5	-1.71532	0.000792279
SAUSA300_RS04855	SAUSA300_0902	pepF	oligoendopeptidase F	38.22	65.6	87.93	218.14	-1.70247	0.000195422
SAUSA300_RS13045	SAUSA300_2362		2,3-diphosphoglycerate-dependent phosphoglycerate mutase	872.15	1164.6	1514.2	4828.17	-1.6841	0.000212094
SAUSA300_RS12545	SAUSA300_2269		hypothetical protein	252.38	174.56	573.51	583.69	-1.66687	0.00494231
SAUSA300_RS15795		pepA1 / sprA1	type I toxin-antitoxin system Fst family toxin PepA1	786.73	766.47	2456.95	1290.29	-1.63939	0.0154384
SAUSA300_RS04985	SAUSA300_0928		competence protein ComK	9.63	12.1	19.18	40.77	-1.62067	0.000667423
SAUSA300_RS06940	SAUSA300_1278	pepF	oligoendopeptidase F	95.77	95.44	207.72	271.22	-1.58542	0.00280829
SAUSA300_RS10555			hypothetical protein	657.54	372.43	1740.21	716.33	-1.56194	0.0386242
SAUSA300_RS09355	SAUSA300_1712	ribE	6,7-dimethyl-8-ribityllumazine synthase	111.62	124.06	240.59	334.73	-1.55385	0.00277341
SAUSA300_RS00995	SAUSA300_0190		alpha-keto acid decarboxylase family protein	13.28	10.78	25.77	34.11	-1.53993	0.00562345
SAUSA300_RS01265	SAUSA300_0237		nucleoside hydrolase	21.17	25.76	50.02	59.68	-1.53369	0.00500504
SAUSA300_RS12970			hypothetical protein	35.76	27.36	81.4	67.56	-1.52645	0.0189925
SAUSA300_RS03335	SAUSA300_0622		M50 family metallopeptidase	65.9	56.11	140.33	140.73	-1.4996	0.0127373
SAUSA300_RS13725	SAUSA300_2473		alpha/beta hydrolase	102.73	95.64	212.77	237.78	-1.47867	0.0103594
SAUSA300_RS04185	SAUSA300_0776		thermonuclease family protein	37.61	25.45	55.04	109.15	-1.47778	0.00695521
SAUSA300_RS12780	SAUSA300_2313		L-lactate permease	330.15	656.83	887.06	1282.53	-1.4554	0.00701691
SAUSA300_RS14075	SAUSA300_2537		L-lactate dehydrogenase	130.81	164.88	241.49	410.57	-1.39618	0.00531646
SAUSA300_RS05245	SAUSA300_0976	purD	phosphoribosylamine--glycine ligase	37.61	46.72	68	118.94	-1.39352	0.00531646
SAUSA300_RS00400	SAUSA300_0079		YdhK family protein	198.61	283.22	361.26	716.43	-1.38936	0.00422775
SAUSA300_RS00215	SAUSA300_0040		hypothetical protein	7.35	7.29	16.36	14.43	-1.38499	0.0407084
SAUSA300_RS09140	SAUSA300_1674		trypsin-like peptidase domain-containing protein	148.65	184.75	242.45	500.75	-1.36214	0.00499803
SAUSA300_RS12865	SAUSA300_2328		DUF4889 domain-containing protein	511.71	418.1	1025.36	853.36	-1.36075	0.0393991
SAUSA300_RS09800	SAUSA300_1790		peptidylprolyl isomerase	381.96	370.98	476.97	1357.86	-1.35844	0.00644961
SAUSA300_RS01235	SAUSA300_0233		hypothetical protein	19.82	38.78	48.66	69.56	-1.32757	0.024225
SAUSA300_RS01990	SAUSA300_0374		GlsB/YeaQ/YmgE family stress response membrane protein	3030.82	4042.18	6286.49	7095.9	-1.2881	0.0287491
SAUSA300_RS04565	SAUSA300_0845		M17 family metallopeptidase	54.52	70.8	93.39	150.85	-1.24978	0.0194088
SAUSA300_RS10935	SAUSA300_1989	agrB	accessory gene regulator AgrB	561.54	883.99	1150.16	1544.07	-1.24853	0.0280333
SAUSA300_RS00395	SAUSA300_0078		heavy metal translocating P-type ATPase	39.14	77.35	66.5	171.55	-1.21753	0.0221017
SAUSA300_RS10950	SAUSA300_1992		LytTR family DNA-binding domain-containing protein	173.36	289.98	304.64	592.32	-1.21627	0.0204633
SAUSA300_RS07160	SAUSA300_1314		YozE family protein	237.96	273.35	397.04	556.21	-1.21017	0.0335465
SAUSA300_RS13150	SAUSA300_2377		glycerate kinase	33.59	34.15	42.16	91.11	-1.1609	0.0287491
