## Supplementary material for "Defining the transcriptional adaptation of *Staphylococcus aureus* to a range of nutritional sulfur supplementation": Dataset 6

### Sheet: GSH compared to CSSC
Genes upregulated in GSH when compared to CSSC
Locus	Old locus	Gene	Product	TPM.1 GSH	TPM.2 GSH	TPM.1 CSSC	TPM.2 CSSC	DE Log2 FC	DE Adjusted P-value
SAUSA300_RS00930	SAUSA300_0177		acyl-CoA/acyl-ACP dehydrogenase	121.53	319.76	2.69	9.11	4.04672	8.67351e-15
SAUSA300_RS00925	SAUSA300_0176		ABC transporter permease	66.92	130.67	4.22	2.74	3.12583	5.35039e-07
SAUSA300_RS02185	SAUSA300_0407		superantigen-like protein SSL11	34.84	122.95	2.18	5.91	3.08355	1.13366e-07
SAUSA300_RS00915	SAUSA300_0174		ABC transporter ATP-binding protein	17.3	47.95	1.31	1.85	2.98901	3.54407e-07
SAUSA300_RS02340	SAUSA300_0437	gmpC	dipeptide ABC transporter glycylmethionine-binding lipoprotein	579.84	889.89	30.16	144.44	2.31568	4.10697e-05
SAUSA300_RS02330	SAUSA300_0435	metN2	methionine ABC transporter ATP-binding protein	68.43	117.68	6.07	13.82	2.2904	1.35302e-05
SAUSA300_RS00920	SAUSA300_0175		ABC transporter substrate-binding protein	18.04	50.12	2.69	2.58	2.28241	0.000547181
SAUSA300_RS11740	SAUSA300_2132		hypothetical protein	757.25	1059.95	76.55	120.09	2.17337	8.53142e-05
SAUSA300_RS01185			hypothetical protein	90.86	88.68	6.01	16.16	2.15008	0.000299038
SAUSA300_RS06580	SAUSA300_1213		hypothetical protein	44.88	53.03	0.47	12.46	2.11181	0.00684535
SAUSA300_RS06505			hypothetical protein	18.79	21.99	0.61	4.2	2.10879	0.00447563
SAUSA300_RS06500	SAUSA300_1203		hypothetical protein	32.66	40.54	1.84	7.85	2.10688	0.000740514
SAUSA300_RS12110	SAUSA300_2196	rpmC	50S ribosomal protein L29	87.92	495.63	14.13	49.61	2.10265	0.00267766
SAUSA300_RS01180	SAUSA300_0224	coa	staphylocoagulase	38.28	115.67	4.59	14	2.10046	0.000549967
SAUSA300_RS02190	SAUSA300_0408		FKLRK protein	141.8	206.04	14.95	26.75	2.0875	0.000123001
SAUSA300_RS00910	SAUSA300_0173		DUF4242 domain-containing protein	217.47	240.98	14.98	49.04	2.08182	0.000140982
SAUSA300_RS12105	SAUSA300_2195	rpsQ	30S ribosomal protein S17	104.23	549.36	20.36	53.63	2.0181	0.00335134
SAUSA300_RS06575	SAUSA300_1212		polymorphic toxin type 50 domain-containing protein	92.16	106.2	2.68	27.94	2.01468	0.00386132
SAUSA300_RS02845	SAUSA300_0532	fusA	elongation factor G	1772.98	1197.1	121.77	295.86	2.00859	0.000773725
SAUSA300_RS02335	SAUSA300_0436		methionine ABC transporter permease	52.72	145.66	4.85	23.05	1.9952	0.00176939
SAUSA300_RS04425	SAUSA300_0821		SUF system NifU family Fe-S cluster assembly protein	16.24	72.76	2.17	9.09	1.98977	0.00414989
SAUSA300_RS10920	SAUSA300_1986		nitroreductase family protein	93.24	55.54	5.47	16.95	1.96735	0.00176939
SAUSA300_RS02315	SAUSA300_0432		sodium-dependent transporter	221.14	143.42	16.69	35.07	1.95067	0.00141898
SAUSA300_RS03730	SAUSA300_0695	queE	7-carboxy-7-deazaguanine synthase QueE	23.67	32.52	1.9	7.02	1.89705	0.00119117
SAUSA300_RS10510			hypothetical protein	801.28	621.05	47.79	197.93	1.86021	0.00253016
SAUSA300_RS02035	SAUSA300_0382	tcyP	L-cystine transporter	1328.76	696.74	127.04	125.62	1.83826	0.00898218
SAUSA300_RS08430	SAUSA300_1546	holA	DNA polymerase III subunit delta	48.34	81.67	4.79	16.68	1.83116	0.00141898
SAUSA300_RS16005			hypothetical protein	56.24	127.08	3.59	26.52	1.82586	0.00925358
SAUSA300_RS06695	SAUSA300_1235	guaC	GMP reductase	21.38	49.87	2.02	9.81	1.81754	0.00414989
SAUSA300_RS04170	SAUSA300_0773	vwb	von Willebrand factor binding protein Vwb	19.7	41.67	2.02	8.27	1.80092	0.00306177
SAUSA300_RS13910	SAUSA300_2505		GNAT family N-acetyltransferase	12.17	33.32	0.55	7	1.797	0.0194173
SAUSA300_RS12090	SAUSA300_2192	rplE	50S ribosomal protein L5	165.46	642.53	35.53	75.61	1.79183	0.00682988
SAUSA300_RS13525	SAUSA300_2440	fnbB	fibronectin-binding protein FnbB	41.09	55.47	5.83	8.01	1.76549	0.00312021
SAUSA300_RS05520	SAUSA300_1026		DUF177 domain-containing protein	1746.21	3104.06	153.02	729.17	1.75598	0.0037817
SAUSA300_RS13025	SAUSA300_2359	tcyA	transporter substrate-binding domain-containing protein	174.47	335.89	19.34	69.69	1.75369	0.00267766
SAUSA300_RS08875	SAUSA300_1627	infC	translation initiation factor IF-3	614.08	1101.33	69.57	229.93	1.7483	0.00224755
SAUSA300_RS12150	SAUSA300_2204	rplC	50S ribosomal protein L3	120.94	250.51	18.58	39.74	1.74718	0.00262992
SAUSA300_RS12045	SAUSA300_2183		adenylate kinase	64.45	331.5	17.28	36.57	1.74604	0.013423
SAUSA300_RS05375	SAUSA300_0998		XRE family transcriptional regulator	29.92	66.4	3.57	12.93	1.74023	0.00436813
SAUSA300_RS06705	SAUSA300_1236		CAP domain-containing protein	176.98	225.94	12.84	63.9	1.73789	0.0042156
SAUSA300_RS01440	SAUSA300_0268		MFS transporter	37.36	14.92	2.57	6.44	1.72866	0.0134842
SAUSA300_RS01075	SAUSA300_0204	ggt	gamma-glutamyltransferase	35.54	35.95	4.18	7.39	1.72171	0.0032995
SAUSA300_RS01435	SAUSA300_0267		IS1182 family transposase	34.68	12.85	2.04	6.4	1.70787	0.021031
SAUSA300_RS05535	SAUSA300_1028	isdB	heme uptake protein IsdB	17.83	21.34	1.43	6.1	1.7021	0.00447563
SAUSA300_RS01055	SAUSA300_0200	gisA	ABC transporter ATP-binding protein	93.69	55.55	9.74	14.41	1.66739	0.012187
SAUSA300_RS04145	SAUSA300_0769		DUF5067 domain-containing protein	19.39	24.04	0.43	8.37	1.65666	0.0395571
SAUSA300_RS06570	SAUSA300_1211		hypothetical protein	229.55	207.01	16.71	72.57	1.64335	0.0087662
SAUSA300_RS15905			hypothetical protein	277.42	219.28	17.01	86.2	1.64335	0.0123127
SAUSA300_RS12025	SAUSA300_2179	rpsK	30S ribosomal protein S11	62.73	394.55	20.99	45.01	1.63821	0.0280968
SAUSA300_RS04410	SAUSA300_0818	sufC	Fe-S cluster assembly ATPase SufC	94.03	206.31	9.8	48.93	1.63446	0.0110206
SAUSA300_RS09470	SAUSA300_1731	pckA	phosphoenolpyruvate carboxykinase (ATP)	31.12	45.89	4.33	9.46	1.63095	0.00394927
SAUSA300_RS09830	SAUSA300_1796		DUF445 domain-containing protein	107.55	157.84	7.76	47.79	1.62335	0.012534
SAUSA300_RS12085	SAUSA300_2191		type Z 30S ribosomal protein S14	236.76	744.24	58.41	92.01	1.6015	0.015634
SAUSA300_RS00935	SAUSA300_0178		DUF2294 domain-containing protein	649.74	819.41	92.52	169.33	1.59783	0.00544073
SAUSA300_RS12115	SAUSA300_2197	rplP	50S ribosomal protein L16	115.79	522.55	34.63	62.4	1.58883	0.0248194
SAUSA300_RS16000			minor capsid protein	58.13	70.81	5.38	21.52	1.58827	0.00873493
SAUSA300_RS12075	SAUSA300_2189	rplF	50S ribosomal protein L6	173.37	567.81	43.19	76.27	1.57031	0.0176491
SAUSA300_RS04390	SAUSA300_0814		Abi family protein	582.4	670	29.73	254.5	1.56366	0.0276339
SAUSA300_RS02840	SAUSA300_0531	rpsG	30S ribosomal protein S7	1277.12	1284.06	162.63	325.5	1.55718	0.00797512
SAUSA300_RS07030	SAUSA300_1294	msaC	sarA expression modulator MsaC	17.75	18.1	2.12	4.81	1.54271	0.0154569
SAUSA300_RS02325	SAUSA300_0434	mccB/metB	bifunctional cystathionine gamma-lyase/homocysteine desulfhydrase	46.92	69.42	6.96	15.5	1.53931	0.00741537
SAUSA300_RS12020	SAUSA300_2178		DNA-directed RNA polymerase subunit alpha	132.56	445.86	27.47	79.22	1.53762	0.0194436
SAUSA300_RS05670	SAUSA300_1052	ecb	complement convertase inhibitor Ecb	8660.72	12958.5	1011.3	3581.72	1.5337	0.0087662
SAUSA300_RS05600	SAUSA300_1040	zapA	cell division protein ZapA	247.98	234.51	20.25	87.95	1.52931	0.0149357
SAUSA300_RS01060	SAUSA300_0201		ABC transporter permease	21.52	21.05	3.3	3.88	1.52401	0.020158
SAUSA300_RS03445	SAUSA300_0642		hypothetical protein	207.4	295.48	16.71	97.23	1.52213	0.0194323
SAUSA300_RS12095	SAUSA300_2193	rplX	50S ribosomal protein L24	124.74	558.74	41.81	65.15	1.50851	0.036753
SAUSA300_RS08565	SAUSA300_1571		methyltransferase domain-containing protein	12.83	25.92	1.63	6.46	1.50194	0.0196949
SAUSA300_RS09690	SAUSA300_1770		hypothetical protein	13.9	16.32	1.08	5.73	1.49501	0.0276339
SAUSA300_RS12080	SAUSA300_2190	rpsH	30S ribosomal protein S8	230.67	663.44	62.37	82.95	1.48702	0.0280668
SAUSA300_RS06625	SAUSA300_1222		thermonuclease family protein	65.51	47.86	4.64	22.12	1.47939	0.0280968
SAUSA300_RS07500	SAUSA300_1373		ferredoxin	1852.46	1504.25	274.46	309.79	1.47848	0.0280968
SAUSA300_RS06635	SAUSA300_1224		hypothetical protein	121.88	147.16	18.86	34.11	1.46792	0.0133027
SAUSA300_RS09695	SAUSA300_1771		DUF1828 domain-containing protein	129.99	153.43	9.95	58.37	1.46283	0.0272187
SAUSA300_RS02815	SAUSA300_0526		class I SAM-dependent methyltransferase	57.03	117.76	6.44	33.14	1.46021	0.0272187
SAUSA300_RS06390	SAUSA300_1182		2-oxoacid:acceptor oxidoreductase subunit alpha	12.95	25.82	1.98	6.27	1.45879	0.0169604
SAUSA300_RS02835	SAUSA300_0530	rpsL	30S ribosomal protein S12	850.54	1081.74	114.35	311.34	1.44297	0.012187
SAUSA300_RS08295	SAUSA300_1520		tRNA (adenine(22)-N(1))-methyltransferase TrmK	13.6	43.2	1.83	10.5	1.44244	0.0469864
SAUSA300_RS12145	SAUSA300_2203	rplD	50S ribosomal protein L4	274.46	210.01	36.9	61.43	1.42443	0.0272187
SAUSA300_RS03735	SAUSA300_0696	queD	6-carboxytetrahydropterin synthase QueD	24.28	26.15	3.84	6.07	1.42354	0.0280041
SAUSA300_RS08400	SAUSA300_1541	grpE	nucleotide exchange factor GrpE	34.77	97.47	4.95	24.8	1.41518	0.0408168
SAUSA300_RS04255	SAUSA300_0788		nitroreductase	499.08	521.35	53.82	191.23	1.40665	0.0196949
SAUSA300_RS13775			hypothetical protein	436.55	370.82	34.13	169.66	1.40162	0.0365778
SAUSA300_RS08015	SAUSA300_1468	recN	DNA repair protein RecN	27.49	87.77	4.41	21.76	1.38679	0.0490996
SAUSA300_RS00010	SAUSA300_0001	dnaA	chromosomal replication initiator protein DnaA	49.1	100.92	6.12	29.82	1.38666	0.0355151
SAUSA300_RS04180	SAUSA300_0775		hypothetical protein	192.87	163.26	18.31	70.73	1.37888	0.0310942
SAUSA300_RS08555	SAUSA300_1569		U32 family peptidase	19.76	55.56	3.9	12.58	1.37597	0.036753
SAUSA300_RS06750	SAUSA300_1243		exonuclease subunit SbcC	26.76	46.2	4.61	11.82	1.36188	0.020732
SAUSA300_RS06225			hypothetical protein	359.14	729.79	71.03	167.17	1.35017	0.0272187
SAUSA300_RS01470	SAUSA300_0274		hypothetical protein	76.55	106.04	8.81	37.54	1.34281	0.0312058
SAUSA300_RS07495	SAUSA300_1372		helix-turn-helix domain-containing protein	114.17	105.28	17.77	29.53	1.3405	0.0343011
SAUSA300_RS10985	SAUSA300_1998		YeeE/YedE family protein	33.44	42.54	4.7	14.19	1.30499	0.0302461
SAUSA300_RS05880	SAUSA300_1085		RNA-binding protein	150.45	200.08	16.44	77.46	1.29384	0.0439701
SAUSA300_RS14570	SAUSA300_2622		rhodanese-related sulfurtransferase	209.25	216.06	25.72	85.02	1.28821	0.0360545
SAUSA300_RS03505	SAUSA300_0654	sarX	HTH-type transcriptional regulator SarX	25.49	38.97	4.17	12.09	1.24393	0.0491413
SAUSA300_RS09570	SAUSA300_1749		DUF1433 domain-containing protein	48.44	59.34	7.05	21.44	1.22571	0.0482971
SAUSA300_RS12140	SAUSA300_2202	rplW	50S ribosomal protein L23	300.74	391.01	55.07	115.75	1.21705	0.0436263
Genes downregulated in GSH when compared to CSSC
Locus	Old locus	Gene	Product	TPM.1 GSH	TPM.2 GSH	TPM.1 CSSC	TPM.2 CSSC	DE Log2 FC	DE Adjusted P-value
SAUSA300_RS03005		vraX	C1q-binding complement inhibitor VraX	7355.24	5156.82	130098	60616.2	-3.96795	1.11797e-09
SAUSA300_RS13040	SAUSA300_2361		putative metal homeostasis protein	4606.12	5956.22	51134.9	41439.6	-3.48392	1.7629e-09
SAUSA300_RS03000			hypothetical protein	278.92	126	2775.63	1589.92	-3.47821	2.09417e-07
SAUSA300_RS04580	SAUSA300_0848		FAD/NAD(P)-binding protein	8.92	9.34	29.4	171.15	-3.29699	2.82912e-09
SAUSA300_RS12890	SAUSA300_2333		nitrate/nitrite transporter	20.71	16.94	112.39	200.42	-3.27583	7.74351e-10
SAUSA300_RS13360	SAUSA300_2413	cntL	D-histidine (S)-2-aminobutanoyltransferase CntL	5.63	10.01	42.35	67.31	-3.17899	1.11797e-09
SAUSA300_RS15375			hypothetical protein	127.45	127.38	1755.08	300.14	-3.15352	2.80009e-05
SAUSA300_RS13860	SAUSA300_2495	copZ	copper chaperone CopZ	1014.44	1716.65	10217.4	5935.91	-3.01854	1.92626e-06
SAUSA300_RS06690	SAUSA300_1234	rpsN	30S ribosomal protein S14	254.16	210.76	991.64	2246.49	-3.00511	5.57662e-09
SAUSA300_RS10485			hypothetical protein	37.25	52.36	375.59	160.57	-2.98346	1.22502e-05
SAUSA300_RS01625	SAUSA300_0305		formate/nitrite transporter family protein	96.03	78.13	429.39	544.99	-2.82685	5.35039e-07
SAUSA300_RS13325	SAUSA300_2406		MFS transporter	91.76	56.32	310.49	534.53	-2.73389	1.70962e-06
SAUSA300_RS13340	SAUSA300_2409		ABC transporter permease	6.94	6.37	20.31	54.35	-2.69542	3.1823e-07
SAUSA300_RS10275	SAUSA300_1878	rlmD	23S rRNA (uracil(1939)-C(5))-methyltransferase RlmD	10.55	25.98	86.77	64.72	-2.59702	6.42746e-05
SAUSA300_RS07015	SAUSA300_1291		amidohydrolase	14.52	20.48	63.58	90.07	-2.59251	1.48713e-06
SAUSA300_RS07010	SAUSA300_1290	dapD	2,3,4,5-tetrahydropyridine-2,6-dicarboxylate N-acetyltransferase	147.91	82.44	455.49	710.32	-2.57781	1.80121e-05
SAUSA300_RS13355	SAUSA300_2412	cntM	staphylopine dehydrogenase CntM	4.91	7.1	16.89	38.39	-2.55612	5.35039e-07
SAUSA300_RS08880	SAUSA300_1628		amino acid permease	44.79	44.97	113.06	312.07	-2.49741	1.33354e-06
SAUSA300_RS14175	SAUSA300_2551	nrdD	anaerobic ribonucleoside-triphosphate reductase	6.63	12.59	34.12	39.52	-2.46304	2.44652e-05
SAUSA300_RS01635	SAUSA300_0307		5'-nucleotidase, lipoprotein e(P4) family	43.27	35.25	160.97	150.13	-2.43009	0.000106264
SAUSA300_RS13850	SAUSA300_2493	cwrA	cell wall inhibition responsive protein CwrA	620.28	482.23	3279.08	941.3	-2.3859	0.00196266
SAUSA300_RS13765	SAUSA300_2481		sterile alpha motif-like domain-containing protein	5849.07	9772.13	34671.3	16151.8	-2.30896	0.00122971
SAUSA300_RS14170	SAUSA300_2550	nrdG	anaerobic ribonucleoside-triphosphate reductase activating protein	20.93	31.36	89.47	81	-2.27217	0.000295853
SAUSA300_RS09670	SAUSA300_1767		gallidermin/nisin family lantibiotic	16.77	15.01	68.29	38.64	-2.24728	0.00176939
SAUSA300_RS12480	SAUSA300_2259		LCP family protein	35.78	48.58	113.18	157.63	-2.19434	0.00010572
SAUSA300_RS06590	SAUSA300_1215		hypothetical protein	48.95	74.96	241.93	125.4	-2.18574	0.00210469
SAUSA300_RS11550	SAUSA300_2097		SDR family oxidoreductase	15.49	14.45	31.72	75.47	-2.15819	9.08117e-05
SAUSA300_RS15795		pepA1 / sprA1	type I toxin-antitoxin system Fst family toxin PepA1	715.07	553.18	2456.95	1290.29	-2.10272	0.0036662
SAUSA300_RS07025	SAUSA300_1293	lysA	diaminopimelate decarboxylase	74.55	150.89	195.47	534.7	-2.07578	0.000150994
SAUSA300_RS13345	SAUSA300_2410		ABC transporter permease	34.71	39.89	59.12	204.03	-2.06867	0.000155603
SAUSA300_RS00400	SAUSA300_0079		YdhK family protein	94.18	273.67	361.26	716.43	-2.02505	0.000847597
SAUSA300_RS01990	SAUSA300_0374		GlsB/YeaQ/YmgE family stress response membrane protein	2038.13	2912.41	6286.49	7095.9	-2.01536	0.000920149
SAUSA300_RS01265	SAUSA300_0237		nucleoside hydrolase	21.77	15.4	50.02	59.68	-2.00686	0.00176939
SAUSA300_RS13280	SAUSA300_2398	fetB	iron export ABC transporter permease subunit FetB	38.38	40.36	106.82	105.33	-1.98968	0.00176939
SAUSA300_RS09355	SAUSA300_1712	ribE	6,7-dimethyl-8-ribityllumazine synthase	105.47	96.68	240.59	334.73	-1.98587	0.000923237
SAUSA300_RS12545	SAUSA300_2269		hypothetical protein	243.57	181.89	573.51	583.69	-1.94285	0.00306177
SAUSA300_RS05185	SAUSA300_0964		DUF5011 domain-containing protein	1499.07	1054.32	4004.37	2605.7	-1.92071	0.00764851
SAUSA300_RS13330	SAUSA300_2407		ABC transporter ATP-binding protein	9.03	10.4	11.71	53.39	-1.90339	0.00159413
SAUSA300_RS13725	SAUSA300_2473		alpha/beta hydrolase	99.78	68.21	212.77	237.78	-1.89491	0.0037817
SAUSA300_RS06940	SAUSA300_1278	pepF	oligoendopeptidase F	97.95	85.16	207.72	271.22	-1.88249	0.00226777
SAUSA300_RS13855	SAUSA300_2494		heavy metal translocating P-type ATPase	152.55	175.07	318.07	537.55	-1.87472	0.000950944
SAUSA300_RS04855	SAUSA300_0902	pepF	oligoendopeptidase F	35.3	79.69	87.93	218.14	-1.85138	0.00138779
SAUSA300_RS14010	SAUSA300_2525		fructosamine kinase family protein	27.65	23	62.37	62.14	-1.83726	0.00521747
SAUSA300_RS05795	SAUSA300_1068		beta-class phenol-soluble modulin	1868.35	569.95	3464.54	3534.23	-1.82869	0.0160423
SAUSA300_RS15490			type I toxin-antitoxin system toxin PepG1	775.36	570.24	2420.73	678.54	-1.8145	0.0272187
SAUSA300_RS13645	SAUSA300_2460		GNAT family N-acetyltransferase	101.29	90.05	252.13	188.12	-1.8024	0.0100346
SAUSA300_RS12865	SAUSA300_2328		DUF4889 domain-containing protein	434.69	380.4	1025.36	853.36	-1.79249	0.0087662
SAUSA300_RS05995	SAUSA300_1107		TM2 domain-containing protein	1924.53	2043.23	5682.01	2971.77	-1.7923	0.0149357
SAUSA300_RS04765	SAUSA300_0884		YjzD family protein	684.43	791.23	1986.21	1210.13	-1.78447	0.012534
SAUSA300_RS14670	SAUSA300_2642		DUF3147 family protein	8.84	5.38	16.61	19.99	-1.78435	0.0101373
SAUSA300_RS02195	SAUSA300_0409	spn	myeloperoxidase inhibitor SPIN	1850.15	1455.3	4360.22	3178.19	-1.77768	0.012187
SAUSA300_RS04565	SAUSA300_0845		M17 family metallopeptidase	51.4	48.49	93.39	150.85	-1.76896	0.00286257
SAUSA300_RS10185	SAUSA300_1865	vraR	two-component system response regulator VraR	108.18	172.79	277.59	350.5	-1.76616	0.00368273
SAUSA300_RS01620	SAUSA300_0304		DUF4064 domain-containing protein	23.16	30.35	41.54	89.51	-1.74365	0.00203081
SAUSA300_RS15740			phenol-soluble modulin PSM-alpha-1	1137.55	579.15	1294.02	3576.07	-1.70151	0.0101373
SAUSA300_RS09140	SAUSA300_1674		trypsin-like peptidase domain-containing protein	146.69	172.07	242.45	500.75	-1.68447	0.00275743
SAUSA300_RS00995	SAUSA300_0190		alpha-keto acid decarboxylase family protein	15.79	9.96	25.77	34.11	-1.67176	0.0122018
SAUSA300_RS01235	SAUSA300_0233		hypothetical protein	18.92	37.34	48.66	69.56	-1.65763	0.00891769
SAUSA300_RS10555			hypothetical protein	778.61	395.61	1740.21	716.33	-1.6464	0.0439701
SAUSA300_RS13045	SAUSA300_2362		2,3-diphosphoglycerate-dependent phosphoglycerate mutase	1347.72	1092.58	1514.2	4828.17	-1.64403	0.00631006
SAUSA300_RS06715			DNA damage-induced cell division inhibitor SosA	30.21	39.84	75.14	62.69	-1.64139	0.0170919
SAUSA300_RS12715			hypothetical protein	38.89	63.88	113.65	82.31	-1.63477	0.0217515
SAUSA300_RS14565	SAUSA300_2621		SMP-30/gluconolactonase/LRE family protein	11.83	13.89	27.91	22.36	-1.62851	0.0190488
SAUSA300_RS01090	SAUSA300_0207		M23 family metallopeptidase	48.53	29.99	80.85	88.84	-1.61164	0.0200282
SAUSA300_RS03335	SAUSA300_0622		M50 family metallopeptidase	81.56	50.23	140.33	140.73	-1.61163	0.0217515
SAUSA300_RS14075	SAUSA300_2537		L-lactate dehydrogenase	166.32	128.21	241.49	410.57	-1.59656	0.0105255
SAUSA300_RS13385	SAUSA300_2418		carboxymuconolactone decarboxylase family protein	130.55	127.8	235.12	291.71	-1.59626	0.012187
SAUSA300_RS00960	SAUSA300_0183		YagU family protein	655.29	562.26	1441.83	854.01	-1.58271	0.0355151
SAUSA300_RS09425	SAUSA300_1725		transaldolase	260.88	205.76	368.46	647.26	-1.57164	0.0113566
SAUSA300_RS12970			hypothetical protein	33.77	46.81	81.4	67.56	-1.56716	0.0248194
SAUSA300_RS06685	SAUSA300_1233	rpmG	50S ribosomal protein L33	6062.78	8757.21	16477.5	9467.32	-1.5578	0.0365778
SAUSA300_RS03960	SAUSA300_0736	raiA	ribosome-associated translation inhibitor RaiA	7751.35	7263.3	17578.6	9706.41	-1.55703	0.0398006
SAUSA300_RS04760	SAUSA300_0883		MAP domain-containing protein	85.49	70.38	121.11	211.71	-1.5543	0.012187
SAUSA300_RS10805			transcriptional regulator	28.08	25.44	43.65	67.39	-1.5464	0.0153993
SAUSA300_RS07035	SAUSA300_1295	cspA	cold shock protein CspA	25739.1	32953.4	65893.8	36585.8	-1.5459	0.0393455
SAUSA300_RS04990	SAUSA300_0929		IDEAL domain-containing protein	1430.09	1320.39	2511.05	2756.31	-1.53178	0.020158
SAUSA300_RS11520	SAUSA300_2091	deoD	purine-nucleoside phosphorylase	605.71	750.39	887.3	1889.62	-1.51571	0.00821591
SAUSA300_RS06835	SAUSA300_1258		2-hydroxymuconate tautomerase	1261.11	1709.56	3231.43	1800.33	-1.51486	0.0439701
SAUSA300_RS05195	SAUSA300_0966	purE	5-(carboxyamino)imidazole ribonucleotide mutase	11.98	16.99	17.97	42.28	-1.51294	0.0100346
SAUSA300_RS12780	SAUSA300_2313		L-lactate permease	386.38	788.45	887.06	1282.53	-1.51253	0.0154569
SAUSA300_RS01560	SAUSA300_0292		hypothetical protein	109.61	156.46	274.73	179.25	-1.5107	0.0393065
SAUSA300_RS04210			hypothetical protein	130.44	109.16	247.64	182.79	-1.49465	0.0408168
SAUSA300_RS12940	SAUSA300_2344	cobA	uroporphyrinogen-III C-methyltransferase	10.7	10.23	17.6	21.02	-1.46714	0.0272187
SAUSA300_RS07160	SAUSA300_1314		YozE family protein	237.97	282.19	397.04	556.21	-1.46312	0.0185059
SAUSA300_RS02365	SAUSA300_0442		YibE/F family protein	153.15	96.62	216.84	251.25	-1.43274	0.0408168
SAUSA300_RS04030	SAUSA300_0747	trxB	thioredoxin-disulfide reductase	108.6	128.63	142.25	317.59	-1.42583	0.0136628
SAUSA300_RS09030			hypothetical protein	53.77	91.22	107.47	144.25	-1.42465	0.0279043
SAUSA300_RS12420			hypothetical protein	397.77	556.75	836.48	685.19	-1.40068	0.0475337
SAUSA300_RS14620	SAUSA300_2632		HdeD family acid-resistance protein	96.03	76.17	130.29	182.16	-1.39225	0.0356006
SAUSA300_RS09800	SAUSA300_1790		peptidylprolyl isomerase	409.01	527.86	476.97	1357.86	-1.38254	0.0170388
SAUSA300_RS02965	SAUSA300_0556	hxlB	6-phospho-3-hexuloisomerase	23.35	63	52.33	96.07	-1.36931	0.0366105
SAUSA300_RS04985	SAUSA300_0928		competence protein ComK	17.45	13.42	19.18	40.77	-1.36846	0.0335497
SAUSA300_RS04080	SAUSA300_0756	gap	type I glyceraldehyde-3-phosphate dehydrogenase	1232.21	2113.44	2006.84	3819.2	-1.36505	0.0217703
SAUSA300_RS05095	SAUSA300_0948	menB	1,4-dihydroxy-2-naphthoyl-CoA synthase	293.47	269.29	423.47	509.88	-1.33361	0.0464278
SAUSA300_RS11560	SAUSA300_2099	czrB	CDF family zinc efflux transporter CzrB	533.54	691.02	759.56	1273.14	-1.30853	0.0317013
SAUSA300_RS07000	SAUSA300_1288	dapA	4-hydroxy-tetrahydrodipicolinate synthase	16.22	43.3	33.36	64.28	-1.29896	0.0476842
SAUSA300_RS04245	SAUSA300_0786		organic hydroperoxide resistance protein	64.77	62.98	75.88	146.19	-1.29386	0.036753
SAUSA300_RS08745			hypothetical protein	346.85	345.68	424.38	756.5	-1.2928	0.03733
SAUSA300_RS07165	SAUSA300_1315		PTS glucose transporter subunit IIA	235.02	286.37	315.14	535.94	-1.27588	0.03733
SAUSA300_RS01250	SAUSA300_0235		L-lactate dehydrogenase	2378.38	2353.91	2610.86	5659.02	-1.27543	0.0364309
SAUSA300_RS03665	SAUSA300_0683		DeoR/GlpR family DNA-binding transcription regulator	104.08	141.33	151.47	239.39	-1.27328	0.0402383
SAUSA300_RS05540	SAUSA300_1029	isdA	LPXTG-anchored heme-scavenging protein IsdA	247.96	244.84	297.79	505.14	-1.24662	0.0475337
SAUSA300_RS11300	SAUSA300_2052		single-stranded DNA-binding protein	60.13	62.2	73.21	125.85	-1.24536	0.0476842
SAUSA300_RS08320	SAUSA300_1525		glycine--tRNA ligase	405.39	572.44	460.2	1101.39	-1.17621	0.0484341
