## Supplementary material for "Defining the transcriptional adaptation of *Staphylococcus aureus* to a range of nutritional sulfur supplementation": Dataset 7

### Sheet: sTS compared to CSSC
Genes upregulated in TS when compared to CSSC
Locus	Old locus	Gene	Product	TPM.1 sTS	TPM.2 sTS	TPM.1 CSSC	TPM.2 CSSC	DE Log2 FC	DE Adjusted P-value
SAUSA300_RS00930	SAUSA300_0177		acyl-CoA/acyl-ACP dehydrogenase	166.22	182.5	2.69	9.11	3.97515	5.97e-23
SAUSA300_RS10250	SAUSA300_1874	ftnA	H-type ferritin FtnA	4777.36	5582.06	122.59	214.34	3.84432	8.99e-22
SAUSA300_RS10920	SAUSA300_1986		nitroreductase family protein	251.11	259.56	5.47	16.95	3.61052	1.63e-19
SAUSA300_RS04665	SAUSA300_0864		argininosuccinate synthase	26.22	42.8	0.59	2.39	3.59638	1.94e-15
SAUSA300_RS00915	SAUSA300_0174		ABC transporter ATP-binding protein	34.96	37.48	1.31	1.85	3.34231	1.77e-13
SAUSA300_RS11935	SAUSA300_2165	budA	acetolactate decarboxylase	95.54	152.69	4.02	10.73	3.12646	9.5e-14
SAUSA300_RS00925	SAUSA300_0176		ABC transporter permease	80.18	90.47	4.22	2.74	3.09864	1.7e-08
SAUSA300_RS02330	SAUSA300_0435		methionine ABC transporter ATP-binding protein	182.15	117.61	6.07	13.82	2.95296	1.52e-11
SAUSA300_RS10255			hypothetical protein	59.69	130.21	3.61	8.17	2.90582	4e-08
SAUSA300_RS13755	SAUSA300_2479	cidA	holin-like murein hydrolase modulator CidA	282.2	243.42	10.97	26.05	2.90162	1.35e-12
SAUSA300_RS13745	SAUSA300_2477		pyruvate oxidase	334.37	317.48	16.24	30.98	2.79733	7.44e-12
SAUSA300_RS11605	SAUSA300_2105		PTS mannitol transporter subunit IICB	42.33	265.36	3.52	19.81	2.69797	2.47e-05
SAUSA300_RS03085	SAUSA300_0577		redox-sensitive transcriptional regulator HypR	137.39	205.18	12.24	7.56	2.61276	5.59e-06
SAUSA300_RS02335	SAUSA300_0436		methionine ABC transporter permease	167.18	115.53	4.85	23.05	2.57313	1.07e-07
SAUSA300_RS00910	SAUSA300_0173		DUF4242 domain-containing protein	398.39	264.86	14.98	49.04	2.54658	1.7e-08
SAUSA300_RS13025	SAUSA300_2359	tcyA	transporter substrate-binding domain-containing protein	402	472.45	19.34	69.69	2.50224	3.1e-09
SAUSA300_RS01060	SAUSA300_0201	gisB	ABC transporter permease	58.87	34.05	3.3	3.88	2.50086	1.5e-06
SAUSA300_RS11940	SAUSA300_2166	alsS	acetolactate synthase AlsS	63.74	64.68	2.66	11.08	2.45685	3.47e-08
SAUSA300_RS00920	SAUSA300_0175		ABC transporter substrate-binding protein	30.77	32.14	2.69	2.58	2.33197	7.16e-06
SAUSA300_RS02340	SAUSA300_0437	metQ2/gmpC	dipeptide ABC transporter glycylmethionine-binding lipoprotein	818.78	605.64	30.16	144.44	2.29861	2.06e-06
SAUSA300_RS09895	SAUSA300_1808		ABC transporter permease subunit	30.4	59.36	1.67	9.24	2.26894	1.29e-05
SAUSA300_RS01215	SAUSA300_0229		acyl CoA:acetate/3-ketoacid CoA transferase	15.25	34.63	1.58	3.76	2.25884	3.99e-06
SAUSA300_RS02345	SAUSA300_0438	aaa	autolysin/adhesin Aaa	472.91	464.3	32.67	82.52	2.17045	1.29e-07
SAUSA300_RS04425	SAUSA300_0821		SUF system NifU family Fe-S cluster assembly protein	38.65	47.9	2.17	9.09	2.16086	5.46e-06
SAUSA300_RS11740	SAUSA300_2132		hypothetical protein	560.61	1318.04	76.55	120.09	2.15238	2.11e-05
SAUSA300_RS13910	SAUSA300_2505		GNAT family N-acetyltransferase	28	26.06	0.55	7	2.13133	0.000552202
SAUSA300_RS07500	SAUSA300_1373		ferredoxin	2767.83	2819.97	274.46	309.79	2.0961	2.11e-05
SAUSA300_RS06580	SAUSA300_1213		hypothetical protein	56.86	35.1	0.47	12.46	2.08835	0.00300098
SAUSA300_RS05865	SAUSA300_1082		YggS family pyridoxal phosphate-dependent enzyme	86.4	143.38	7.63	23.43	2.0539	5.29e-06
SAUSA300_RS04410	SAUSA300_0818	sufC	Fe-S cluster assembly ATPase SufC	209.2	187.03	9.8	48.93	2.04931	2.44e-05
SAUSA300_RS08560	SAUSA300_1570		peptidase U32 family protein	20.05	28.31	1.26	5.73	2.02823	3.36e-05
SAUSA300_RS03730	SAUSA300_0695	queE	7-carboxy-7-deazaguanine synthase QueE	26.98	35.96	1.9	7.02	2.02538	1.29e-05
SAUSA300_RS06505			hypothetical protein	22.5	14.97	0.61	4.2	2.01654	0.00352629
SAUSA300_RS01075	SAUSA300_0204	ggt	gamma-glutamyltransferase	49.01	42.45	4.18	7.39	2.01282	6.77e-06
SAUSA300_RS02320	SAUSA300_0433	mccA/cysM	cysteine synthase family protein	23.84	24.3	2.64	2.54	2.0015	0.00017793
SAUSA300_RS08565	SAUSA300_1571		methyltransferase domain-containing protein	23.22	32.38	1.63	6.46	1.99111	3.27e-05
SAUSA300_RS02535	SAUSA300_0472	ispE	4-(cytidine 5'-diphospho)-2-C-methyl-D-erythritol kinase	115.46	162.67	8.1	34.39	1.96894	2.51e-05
SAUSA300_RS08015	SAUSA300_1468	recN	DNA repair protein RecN	87.27	75.22	4.41	21.76	1.93744	7.31e-05
SAUSA300_RS05880	SAUSA300_1085		RNA-binding protein	257.23	327.74	16.44	77.46	1.92684	5.07e-05
SAUSA300_RS05300	SAUSA300_0985	nrdH	glutaredoxin-like protein NrdH	257.89	278.21	23.84	53.83	1.90762	7.77e-06
SAUSA300_RS06500	SAUSA300_1203		hypothetical protein	31.73	30.95	1.84	7.85	1.89434	0.000357239
SAUSA300_RS01065	SAUSA300_0202	gisC	ABC transporter permease	21.04	14.22	1.75	3.11	1.88804	0.000125814
SAUSA300_RS07495	SAUSA300_1372		helix-turn-helix domain-containing protein	167.96	175.45	17.77	29.53	1.87539	2.63e-05
SAUSA300_RS03080	SAUSA300_0576		hypothiocyanous acid reductase MerA	274.24	263.92	32.03	32.87	1.87094	0.000299457
SAUSA300_RS12110	SAUSA300_2196	rpmC	50S ribosomal protein L29	202	193.75	14.13	49.61	1.87023	3.36e-05
SAUSA300_RS07420	SAUSA300_1361		heptaprenyl diphosphate synthase component 1	152.81	157.99	6.16	48.55	1.85774	0.000902686
SAUSA300_RS09470	SAUSA300_1731	pckA	phosphoenolpyruvate carboxykinase (ATP)	24.6	74.72	4.33	9.46	1.85252	0.000616728
SAUSA300_RS07030	SAUSA300_1294	msaC	sarA expression modulator MsaC	22.61	23.86	2.12	4.81	1.84549	0.000122678
SAUSA300_RS06575	SAUSA300_1212		polymorphic toxin type 50 domain-containing protein	94.6	73.27	2.68	27.94	1.81544	0.00321093
SAUSA300_RS09400	SAUSA300_1721		hypothetical protein	394.34	368.21	17.92	120.1	1.81273	0.000758264
SAUSA300_RS06390	SAUSA300_1182		2-oxoacid:acceptor oxidoreductase subunit alpha	21.84	28.36	1.98	6.27	1.8124	4.4e-05
SAUSA300_RS05610	SAUSA300_1042	polX	DNA polymerase/3'-5' exonuclease PolX	12.71	19.27	0.96	4.52	1.80785	0.00031034
SAUSA300_RS06610	SAUSA300_1219		sensor histidine kinase	18.47	19.41	0.93	5.8	1.80305	0.000704809
SAUSA300_RS12105	SAUSA300_2195	rpsQ	30S ribosomal protein S17	244.44	209.29	20.36	53.63	1.79247	4.66e-05
SAUSA300_RS02845	SAUSA300_0532	fusA	elongation factor G	1115.28	1446.07	121.77	295.86	1.76453	2.94e-05
SAUSA300_RS11585			hypothetical protein	23.13	23.94	1.45	6.13	1.73498	0.00713103
SAUSA300_RS08285	SAUSA300_1518		DEAD/DEAH box helicase	70.35	99.91	3.81	28.93	1.72842	0.00220313
SAUSA300_RS06535	SAUSA300_1208		hypothetical protein	39.85	28.58	3.69	7.04	1.72737	0.000893544
SAUSA300_RS12045	SAUSA300_2183		adenylate kinase	159.09	169.86	17.28	36.57	1.72312	6.26e-05
SAUSA300_RS09395	SAUSA300_1720		N-acetylglucosaminidase	713.02	690.23	56.98	199.5	1.71239	0.00011345
SAUSA300_RS08400	SAUSA300_1541	grpE	nucleotide exchange factor GrpE	66.94	91.39	4.95	24.8	1.71237	0.000634316
SAUSA300_RS04415	SAUSA300_0819	sufD	Fe-S cluster assembly protein SufD	62.98	67.76	5.79	17.93	1.68868	0.00010867
SAUSA300_RS01055	SAUSA300_0200	gisA	ABC transporter ATP-binding protein	83.03	73.92	9.74	14.41	1.68588	0.000393937
SAUSA300_RS08430	SAUSA300_1546	holA	DNA polymerase III subunit delta	47.29	70.24	4.79	16.68	1.68398	0.000268858
SAUSA300_RS11580	SAUSA300_2101		SAP domain-containing protein	35.61	32.52	1.47	12.29	1.67815	0.00401134
SAUSA300_RS05615	SAUSA300_1043		endonuclease MutS2	16.87	19.65	1.13	6.14	1.65246	0.00130225
SAUSA300_RS06000	SAUSA300_1108		peptide deformylase	17.67	21.98	1.1	6.63	1.65217	0.0029968
SAUSA300_RS07300	SAUSA300_1339		YppE family protein	103.26	123.55	6.7	38.94	1.64564	0.00174929
SAUSA300_RS04145	SAUSA300_0769		DUF5067 domain-containing protein	23.67	17.71	0.43	8.37	1.61743	0.0215663
SAUSA300_RS12020	SAUSA300_2178		DNA-directed RNA polymerase subunit alpha	241.15	327.11	27.47	79.22	1.61604	0.00021503
SAUSA300_RS04800	SAUSA300_0890		ATP-binding cassette domain-containing protein	33.2	26.45	3.17	7.76	1.60682	0.000538775
SAUSA300_RS06470	SAUSA300_1198	hflX	GTPase HflX	13.96	20.11	1.23	5.57	1.60208	0.00160647
SAUSA300_RS08765	SAUSA300_1609		A24 family peptidase	15	13.39	1.72	3.11	1.60172	0.00140441
SAUSA300_RS09505	SAUSA300_1738		DUF4909 domain-containing protein	29.17	21.11	3.24	5.12	1.60058	0.00222465
SAUSA300_RS10970	SAUSA300_1995		LacI family DNA-binding transcriptional regulator	24.2	54.57	2.24	13.74	1.59615	0.00597247
SAUSA300_RS11965	SAUSA300_2169		DUF6414 family protein	23.35	23.96	0.86	9.3	1.59342	0.0105782
SAUSA300_RS06635	SAUSA300_1224		hypothetical protein	126.41	182.58	18.86	34.11	1.59306	0.000529061
SAUSA300_RS13020	SAUSA300_2358	tcyB	amino acid ABC transporter permease	282.36	411.6	19.62	127.31	1.59041	0.00370945
SAUSA300_RS03740	SAUSA300_0697	queC	7-cyano-7-deazaguanine synthase QueC	11.34	14.63	1.12	3.89	1.57483	0.00183104
SAUSA300_RS03655	SAUSA300_0681		hypothetical protein	379.98	213.74	35.4	71.4	1.57309	0.00178397
SAUSA300_RS02325	SAUSA300_0434		bifunctional cystathionine gamma-lyase/homocysteine desulfhydrase	55.47	65.41	6.96	15.5	1.5626	0.000357239
SAUSA300_RS14245	SAUSA300_2560		hypothetical protein	38.03	46.95	2.45	15.39	1.55817	0.00617418
SAUSA300_RS07325	SAUSA300_1343	nth	endonuclease III	64.8	87.84	3.97	29.49	1.55367	0.00656974
SAUSA300_RS06615	SAUSA300_1220		response regulator transcription factor	32.09	37.38	2.75	11.65	1.55279	0.00165756
SAUSA300_RS08875	SAUSA300_1627	infC	translation initiation factor IF-3	553.3	949.95	69.57	229.93	1.55078	0.00100505
SAUSA300_RS05040	SAUSA300_0938		hypothetical protein	43.33	39.13	1.59	16.71	1.5411	0.0139068
SAUSA300_RS12025	SAUSA300_2179	rpsK	30S ribosomal protein S11	151.2	203.18	20.99	45.01	1.53994	0.000550683
SAUSA300_RS02035	SAUSA300_0382		L-cystine transporter	862.92	768.97	127.04	125.62	1.5282	0.00487285
SAUSA300_RS02815	SAUSA300_0526		class I SAM-dependent methyltransferase	78.73	103.41	6.44	33.14	1.52809	0.00298079
SAUSA300_RS14655	SAUSA300_2639		cold-shock protein	127993	139110	15403.3	36858.2	1.52016	0.000388284
SAUSA300_RS10985	SAUSA300_1998		YeeE/YedE family protein	50.99	41.39	4.7	14.19	1.51993	0.00103392
SAUSA300_RS03445	SAUSA300_0642		hypothetical protein	257.61	251.32	16.71	97.23	1.51971	0.00410249
SAUSA300_RS05600	SAUSA300_1040	zapA	cell division protein ZapA	237.88	262.88	20.25	87.95	1.5179	0.00172398
SAUSA300_RS09835	SAUSA300_1797		helix-turn-helix transcriptional regulator	449.17	597.96	63.39	137.04	1.5083	0.000605046
SAUSA300_RS05135	SAUSA300_0955		bifunctional autolysin	147.89	156.65	21.05	33.47	1.5052	0.00119726
SAUSA300_RS07205	SAUSA300_1323		NifU N-terminal domain-containing protein	46.86	50.74	3.82	17.28	1.49836	0.0038354
SAUSA300_RS08305	SAUSA300_1522	dnaG	DNA primase	64.85	99.73	6.34	30.02	1.4883	0.00341921
SAUSA300_RS05360	SAUSA300_0995		dihydrolipoamide acetyltransferase family protein	85.77	122.32	14.37	23.34	1.48135	0.00175928
SAUSA300_RS14570	SAUSA300_2622		rhodanese-related sulfurtransferase	245.63	271.2	25.72	85.02	1.48001	0.000909205
SAUSA300_RS04660	SAUSA300_0863	argH	argininosuccinate lyase	31.85	95.95	7.81	15.19	1.4789	0.00844078
SAUSA300_RS08955	SAUSA300_1641		citrate synthase	43.32	77.93	6.68	17.62	1.4782	0.00190695
SAUSA300_RS11415	SAUSA300_2073		thymidine kinase	49.56	97.11	5.39	26.81	1.47792	0.0065615
SAUSA300_RS10440	SAUSA300_1907		DUF1700 domain-containing protein	58.49	66.18	3.85	25.08	1.47168	0.00771383
SAUSA300_RS04640	SAUSA300_0860		ornithine--oxo-acid transaminase	17.22	21.37	2.03	6.05	1.46915	0.00153387
SAUSA300_RS09830	SAUSA300_1796		DUF445 domain-containing protein	117.02	120.44	7.76	47.79	1.46749	0.00659566
SAUSA300_RS12845	SAUSA300_2324		sucrose-specific PTS transporter subunit IIBC	46.88	101.45	9.24	19.02	1.45612	0.00406477
SAUSA300_RS07330	SAUSA300_1344		DnaD domain-containing protein	47.91	80.86	5.1	23.78	1.45131	0.00533562
SAUSA300_RS04390	SAUSA300_0814		Abi family protein	549.34	623.37	29.73	254.5	1.4503	0.0141788
SAUSA300_RS07905	SAUSA300_1448		Fur family transcriptional regulator	1004.45	1049.92	138.18	264.89	1.44657	0.00119448
SAUSA300_RS06110	SAUSA300_1129		putative DNA-binding protein	22.85	29.81	1.68	10.38	1.44398	0.0114621
SAUSA300_RS08030	SAUSA300_1471		exodeoxyribonuclease VII small subunit	45.76	47.16	2.18	19.9	1.44247	0.0189714
SAUSA300_RS02530	SAUSA300_0471		Veg family protein	6854.46	5742.38	861.02	1623.4	1.43719	0.0017702
SAUSA300_RS03690	SAUSA300_0687		hemolysin family protein	518.55	571.66	39.62	218.92	1.43684	0.00586855
SAUSA300_RS08830	SAUSA300_1620	yihA	ribosome biogenesis GTP-binding protein YihA/YsxC	25.87	31.59	2.65	10.14	1.43392	0.00365079
SAUSA300_RS00935	SAUSA300_0178		DUF2294 domain-containing protein	699.17	635.15	92.52	169.33	1.43326	0.00175928
SAUSA300_RS01475	SAUSA300_0275		DUF5079 family protein	16.09	13.71	0.96	6.08	1.42454	0.0133438
SAUSA300_RS06030	SAUSA300_1114	rsgA	ribosome small subunit-dependent GTPase A	26.91	41.89	2.17	14.22	1.42028	0.0122192
SAUSA300_RS02630	SAUSA300_0490	hslO	Hsp33 family molecular chaperone HslO	26.36	51.21	3.45	13.85	1.41988	0.00670514
SAUSA300_RS08405	SAUSA300_1542	hrcA	heat-inducible transcriptional repressor HrcA	64.48	78.31	7.29	24.75	1.41497	0.00202078
SAUSA300_RS16000			minor capsid protein	64.77	51.67	5.38	21.52	1.41427	0.00455998
SAUSA300_RS00010	SAUSA300_0001	dnaA	chromosomal replication initiator protein DnaA	67.83	84.14	6.12	29.82	1.41389	0.00521982
SAUSA300_RS09815	SAUSA300_1793		exonuclease SbcCD subunit D	149.25	133.02	10.9	57.23	1.40926	0.00686604
SAUSA300_RS08175	SAUSA300_1498	gcvT	glycine cleavage system aminomethyltransferase GcvT	20.75	28.44	2.29	8.93	1.40543	0.00418203
SAUSA300_RS05640	SAUSA300_1047	sdhA	succinate dehydrogenase flavoprotein subunit	80.31	159.32	14.37	35.52	1.40221	0.00414853
SAUSA300_RS03170	SAUSA300_0590		flavodoxin family protein	168.71	353.81	32.37	74.97	1.39572	0.00525443
SAUSA300_RS06055	SAUSA300_1119	fakA	fatty acid kinase catalytic subunit FakA	300.4	414.08	34.03	132	1.39446	0.00338892
SAUSA300_RS10245	SAUSA300_1873	murT	lipid II isoglutaminyl synthase subunit MurT	47.47	63.41	5.4	20.43	1.38319	0.0037417
SAUSA300_RS06015	SAUSA300_1111	rlmN	23S rRNA (adenine(2503)-C(2))-methyltransferase RlmN	30.99	24.58	2.2	11.44	1.37463	0.0103317
SAUSA300_RS07885	SAUSA300_1444	scpB	SMC-Scp complex subunit ScpB	53.91	96.87	6.52	29.18	1.36953	0.00925566
SAUSA300_RS10510			hypothetical protein	570.15	437.9	47.79	197.93	1.35598	0.00694641
SAUSA300_RS12075	SAUSA300_2189	rplF	50S ribosomal protein L6	278.74	302.35	43.19	76.27	1.3537	0.00335865
SAUSA300_RS07055	SAUSA300_1298		5-bromo-4-chloroindolyl phosphate hydrolysis family protein	90.72	120.45	9.78	41.59	1.34764	0.0063934
SAUSA300_RS08555	SAUSA300_1569		U32 family peptidase	30.94	38.71	3.9	12.58	1.32877	0.00417915
SAUSA300_RS08475	SAUSA300_1555	aroE	shikimate dehydrogenase	20.01	19.31	2.41	6.61	1.32841	0.00534383
SAUSA300_RS13525	SAUSA300_2440	fnbB	fibronectin-binding protein FnbB	33.42	36.99	5.83	8.01	1.32581	0.00768524
SAUSA300_RS03525	SAUSA300_0657		DUF402 domain-containing protein	131.95	119.81	10.61	53.72	1.32485	0.0107408
SAUSA300_RS10880			hypothetical protein	28.16	23.59	2.18	10.71	1.3234	0.0150768
SAUSA300_RS13770	SAUSA300_2482		CHAP domain-containing protein	327.51	475.05	69.74	79.07	1.32176	0.013171
SAUSA300_RS03075	SAUSA300_0575		DUF1450 domain-containing protein	136.04	155.43	16.77	52.54	1.32039	0.00400285
SAUSA300_RS12090	SAUSA300_2192	rplE	50S ribosomal protein L5	241.32	261.54	35.53	75.61	1.31685	0.0032482
SAUSA300_RS09175	SAUSA300_1680		hypothetical protein	28.85	44.37	3.77	13.81	1.31641	0.00836786
SAUSA300_RS06160	SAUSA300_1138	sucC	ADP-forming succinate--CoA ligase subunit beta	39.79	75.45	5.34	22.88	1.31607	0.0122978
SAUSA300_RS14005	SAUSA300_2524		TIGR04197 family type VII secretion effector	10.94	13.69	1.2	4.49	1.3112	0.0267087
SAUSA300_RS08020	SAUSA300_1469	argR	transcriptional regulator ArgR	254.79	197.21	33.1	66.06	1.3104	0.00586855
SAUSA300_RS12465			hypothetical protein	79.82	68.58	6.51	31.23	1.30782	0.0138088
SAUSA300_RS04920	SAUSA300_0915		esterase family protein	28.33	35.56	2.92	13.15	1.30613	0.010544
SAUSA300_RS06570	SAUSA300_1211		hypothetical protein	198.09	152.7	16.71	72.57	1.29912	0.0118862
SAUSA300_RS06655	SAUSA300_1228	thrB	homoserine kinase	39	34.08	4.04	14.12	1.28888	0.00768524
SAUSA300_RS07355	SAUSA300_1349	bshA	N-acetyl-alpha-D-glucosaminyl L-malate synthase BshA	21.75	29.74	2.94	9.58	1.28634	0.00702676
SAUSA300_RS00405			hypothetical protein	42.06	41.68	2.57	19.13	1.28526	0.0375569
SAUSA300_RS02780	SAUSA300_0519		RNA polymerase sigma factor	12.82	11.18	1.2	4.68	1.28474	0.0179569
SAUSA300_RS07450			hypothetical protein	38.79	36.93	5.6	11.16	1.28448	0.013171
SAUSA300_RS08900	SAUSA300_1631		replication initiation and membrane attachment family protein	44.25	49.64	4.2	20.37	1.28002	0.0122978
SAUSA300_RS06625	SAUSA300_1222		thermonuclease family protein	47.49	55.81	4.64	22.12	1.28	0.0131514
SAUSA300_RS02840	SAUSA300_0531	rpsG	30S ribosomal protein S7	974.86	1209.2	162.63	325.5	1.27722	0.00475269
SAUSA300_RS10445	SAUSA300_1908		membrane protein	67.43	75.87	5.72	32.43	1.27627	0.0183299
SAUSA300_RS08295	SAUSA300_1520		tRNA (adenine(22)-N(1))-methyltransferase TrmK	21.48	25.09	1.83	10.5	1.26726	0.0218181
SAUSA300_RS06425	SAUSA300_1189	mutL	DNA mismatch repair endonuclease MutL	25.06	21.63	1.63	11.25	1.26298	0.0295771
SAUSA300_RS07310	SAUSA300_1340	recU	Holliday junction resolvase RecU	96.49	110.36	12.52	38.73	1.26167	0.00588296
SAUSA300_RS12115	SAUSA300_2197	rplP	50S ribosomal protein L16	219.55	216.18	34.63	62.4	1.25489	0.00722835
SAUSA300_RS07415	SAUSA300_1360		demethylmenaquinone methyltransferase	100.37	106.38	7.9	48.88	1.25402	0.0233543
SAUSA300_RS03560	SAUSA300_0663		hypothetical protein	149.88	205.1	10.32	88.81	1.25384	0.0406176
SAUSA300_RS12085	SAUSA300_2191		type Z 30S ribosomal protein S14	354.72	342.18	58.41	92.01	1.25238	0.00999406
SAUSA300_RS06225			hypothetical protein	364.19	664.67	71.03	167.17	1.25037	0.0106774
SAUSA300_RS06205	SAUSA300_1147	hslU	ATP-dependent protease ATPase subunit HslU	61.98	88.15	8.16	30.34	1.24788	0.00963822
SAUSA300_RS02720	SAUSA300_0508		UvrB/UvrC motif-containing protein	20.17	22.87	1.86	9.58	1.24476	0.0226241
SAUSA300_RS14280	SAUSA300_2567	arcC	carbamate kinase	28.35	41.97	3.63	14.53	1.24472	0.0131777
SAUSA300_RS03505	SAUSA300_0654	sarX	HTH-type transcriptional regulator SarX	32.61	33.33	4.17	12.09	1.24161	0.0112183
SAUSA300_RS08920	SAUSA300_1635	mutM	bifunctional DNA-formamidopyrimidine glycosylase/DNA-(apurinic or apyrimidinic site) lyase	31.42	39.7	3.16	15.97	1.23989	0.0190758
SAUSA300_RS04420	SAUSA300_0820		cysteine desulfurase	50.91	53.67	7.1	18.45	1.23888	0.00606463
SAUSA300_RS08265	SAUSA300_1514	zur	Fur family transcriptional regulator	52.06	34.23	5.53	16.08	1.22509	0.0179569
SAUSA300_RS12095	SAUSA300_2193	rplX	50S ribosomal protein L24	260.5	225.81	41.81	65.15	1.22455	0.013171
SAUSA300_RS14320	SAUSA300_2574		hypothetical protein	15.17	23.43	1.76	8.39	1.22435	0.0294451
SAUSA300_RS10145	SAUSA300_1857		SE1561 family protein	318.39	292.23	35.05	125.05	1.22221	0.0108967
SAUSA300_RS14680	SAUSA300_2644	rsmG	16S rRNA (guanine(527)-N(7))-methyltransferase RsmG	18.02	22.15	2.46	7.7	1.22118	0.0122978
SAUSA300_RS02315	SAUSA300_0432		sodium-dependent transporter	87.06	133.5	16.69	35.07	1.21336	0.00963822
SAUSA300_RS12670	SAUSA300_2293	corA	magnesium/cobalt transporter CorA	29.36	32	2.08	15.47	1.21316	0.0406176
SAUSA300_RS02835	SAUSA300_0530	rpsL	30S ribosomal protein S12	735.55	965.43	114.35	311.34	1.21267	0.00713103
SAUSA300_RS10470	SAUSA300_1913	pmtA	phenol-soluble modulin export ABC transporter ATP-binding protein PmtA	41.88	54.31	5.71	19.38	1.20644	0.0110216
SAUSA300_RS14240	SAUSA300_2559	nsaR	nisin susceptibility-associated two-component system response regulator NsaR	22.89	34.37	3.63	10.86	1.20213	0.0142
SAUSA300_RS06195	SAUSA300_1145	xerC	tyrosine recombinase XerC	84.99	86.97	7.95	40.15	1.20107	0.0217086
SAUSA300_RS00220	SAUSA300_0041		hypothetical protein	19.36	14.3	1.17	8.53	1.19977	0.0488513
SAUSA300_RS03735	SAUSA300_0696	queD	6-carboxytetrahydropterin synthase QueD	19.96	24.37	3.84	6.07	1.19893	0.0225237
SAUSA300_RS02830	SAUSA300_0529		ribosomal L7Ae/L30e/S12e/Gadd45 family protein	511.03	693.13	97.37	182.64	1.19678	0.010544
SAUSA300_RS12475	SAUSA300_2258	fdhF	formate dehydrogenase subunit alpha	20.81	29.08	2.52	11.14	1.19366	0.0190758
SAUSA300_RS07410	SAUSA300_1359		polyprenyl synthetase family protein	80.36	99.88	13.46	30.66	1.19304	0.00858711
SAUSA300_RS12040	SAUSA300_2182	infA	translation initiation factor IF-1	135.03	118.68	19.89	41.42	1.18949	0.012785
SAUSA300_RS03500	SAUSA300_0653		AraC family transcriptional regulator	27.41	29.36	3.45	11.73	1.18402	0.0117148
SAUSA300_RS02185	SAUSA300_0407		superantigen-like protein SSL11	12.71	19.49	2.18	5.91	1.1811	0.0204546
SAUSA300_RS12150	SAUSA300_2204	rplC	50S ribosomal protein L3	100.3	140.34	18.58	39.74	1.18087	0.0109186
SAUSA300_RS02615	SAUSA300_0487	tilS	tRNA lysidine(34) synthetase TilS	30.35	41	3.81	15.72	1.18049	0.0185074
SAUSA300_RS03785	SAUSA300_0704		ABC-F family ATP-binding cassette domain-containing protein	44.03	56.46	4.2	24.78	1.17662	0.0332055
SAUSA300_RS12080	SAUSA300_2190	rpsH	30S ribosomal protein S8	341.79	321.9	62.37	82.95	1.17422	0.022234
SAUSA300_RS15905			hypothetical protein	194.38	167.85	17.01	86.2	1.17015	0.0310656
SAUSA300_RS05430	SAUSA300_1009	typA	translational GTPase TypA	71.33	72.44	10.76	25.73	1.16629	0.00963822
SAUSA300_RS09695	SAUSA300_1771		DUF1828 domain-containing protein	119.66	111.16	9.95	58.37	1.15275	0.0377175
SAUSA300_RS12320	SAUSA300_2231	fdhD	formate dehydrogenase accessory sulfurtransferase FdhD	148.55	252.62	28.69	73.94	1.14999	0.0167911
SAUSA300_RS11025	SAUSA300_2005	tsaE	tRNA (adenosine(37)-N6)-threonylcarbamoyltransferase complex ATPase subunit type 1 TsaE	24.98	35.4	2.57	14.83	1.14889	0.0452116
SAUSA300_RS05375	SAUSA300_0998		XRE family transcriptional regulator	31.74	28.04	3.57	12.93	1.14742	0.0237337
SAUSA300_RS10475	SAUSA300_1914		GntR family transcriptional regulator	50.96	54.39	8.23	18.34	1.14739	0.0155632
SAUSA300_RS00135	SAUSA300_0026	rlmH	23S rRNA (pseudouridine(1915)-N(3))-methyltransferase RlmH	81.39	82.53	10.08	35.28	1.14334	0.0175454
SAUSA300_RS05520	SAUSA300_1026		DUF177 domain-containing protein	1408.85	1628.89	153.02	729.17	1.14232	0.0263755
SAUSA300_RS06185	SAUSA300_1143	topA	type I DNA topoisomerase	22.38	28.69	2.93	11.36	1.14231	0.0202541
SAUSA300_RS11135	SAUSA300_2025		PP2C family protein-serine/threonine phosphatase	90.66	96.43	7.51	48.79	1.14063	0.0457225
SAUSA300_RS04070	SAUSA300_0754		DUF4887 domain-containing protein	31.57	46.65	3.56	19.17	1.13706	0.0409024
SAUSA300_RS08465	SAUSA300_1553	nadD	nicotinate (nicotinamide) nucleotide adenylyltransferase	34.8	40.1	3.4	18.51	1.137	0.038664
SAUSA300_RS06060	SAUSA300_1120	recG	ATP-dependent DNA helicase RecG	22.94	27.39	2.75	11.61	1.1367	0.0233858
SAUSA300_RS06750	SAUSA300_1243		exonuclease subunit SbcC	35.47	26.68	4.61	11.82	1.13367	0.0183292
SAUSA300_RS10980	SAUSA300_1997		sulfurtransferase TusA family protein	238.49	174.32	39.77	54.14	1.13358	0.0350777
SAUSA300_RS06270	SAUSA300_1158	rimP	ribosome maturation factor RimP	44.55	52.1	4.81	23.17	1.13186	0.0330827
SAUSA300_RS05255	SAUSA300_0978		ABC transporter ATP-binding protein	25.48	34.9	3.08	14.38	1.12888	0.0315455
SAUSA300_RS00415	SAUSA300_0081		TIGR04141 family sporadically distributed protein	26.27	28.9	2.61	13.76	1.12599	0.0364775
SAUSA300_RS04805	SAUSA300_0891		peptide ABC transporter substrate-binding protein	164.14	162.96	17.14	79.74	1.11577	0.030018
SAUSA300_RS12850	SAUSA300_2325		YbgA family protein	1266.06	1099.47	186.43	436.86	1.11325	0.0158362
SAUSA300_RS12070	SAUSA300_2188	rplR	50S ribosomal protein L18	337.86	370.31	67.79	97.07	1.11324	0.0271318
SAUSA300_RS03360	SAUSA300_0627		glycosyltransferase family A protein	75.41	99.25	8.99	42.82	1.10527	0.0346058
SAUSA300_RS06405	SAUSA300_1185	miaB	tRNA (N6-isopentenyl adenosine(37)-C2)-methylthiotransferase MiaB	29.59	31.52	2.91	15.56	1.1034	0.0418111
SAUSA300_RS02095	SAUSA300_0392		hypothetical protein	57.45	71.76	12.74	17.62	1.08922	0.0468194
SAUSA300_RS06065	SAUSA300_1121	fapR	transcription factor FapR	30.23	53.79	6.74	14.99	1.08389	0.0336719
SAUSA300_RS01160	SAUSA300_0221	pflA	pyruvate formate-lyase-activating protein	122.11	183.25	25.7	52.94	1.08217	0.0232916
SAUSA300_RS05810	SAUSA300_1071	bshC	bacillithiol biosynthesis cysteine-adding enzymeBshC	44.68	78.38	9.52	23.21	1.07893	0.0285694
SAUSA300_RS09810	SAUSA300_1792		AAA family ATPase	74.69	76.48	7.93	38.54	1.07278	0.0406176
SAUSA300_RS02020	SAUSA300_0379	ahpF	alkyl hydroperoxide reductase subunit F	642.39	954.36	147.53	247.96	1.06984	0.0301561
SAUSA300_RS05515	SAUSA300_1025		nucleotidyltransferase	22.61	35.18	3.63	13.25	1.05791	0.0378915
SAUSA300_RS07350	SAUSA300_1348		CCA tRNA nucleotidyltransferase	18.14	20.57	3.12	7.55	1.04799	0.0278083
SAUSA300_RS09220	SAUSA300_1687		DNA translocase FtsK	21.23	23.84	3.07	10.24	1.04525	0.0278861
SAUSA300_RS09260	SAUSA300_1695		phosphotransferase family protein	383.86	419.38	42.82	209.49	1.04346	0.0473363
SAUSA300_RS08000	SAUSA300_1465		alpha-ketoacid dehydrogenase subunit beta	35.74	46.72	6.11	17.44	1.04127	0.0284133
SAUSA300_RS09760	SAUSA300_1783	hemE	uroporphyrinogen decarboxylase	27.93	34.77	3.77	15.39	1.03269	0.0433317
SAUSA300_RS08445	SAUSA300_1549		ComEA family DNA-binding protein	11.26	13.04	1.76	5.24	1.02753	0.0476295
SAUSA300_RS09570	SAUSA300_1749		DUF1433 domain-containing protein	54.34	42.18	7.05	21.44	1.02166	0.0458625
Genes downregulated in TS when compared to CSSC
Locus	Old locus	Gene	Product	TPM.1 sTS	TPM.2 sTS	TPM.1 CSSC	TPM.2 CSSC	DE Log2 FC	DE Adjusted P-value
SAUSA300_RS13360	SAUSA300_2413	cntL	D-histidine (S)-2-aminobutanoyltransferase CntL	2.8	1.24	42.35	67.31	-5.08409	5.27e-26
SAUSA300_RS13040	SAUSA300_2361		putative metal homeostasis protein	2490.1	1355.85	51134.9	41439.6	-5.02487	4.53e-22
SAUSA300_RS13355	SAUSA300_2412	cntM	staphylopine dehydrogenase CntM	1.51	0.99	16.89	38.39	-4.83189	1.58e-29
SAUSA300_RS13325	SAUSA300_2406		MFS transporter	24.57	23.55	310.49	534.53	-4.66231	9.76e-31
SAUSA300_RS04580	SAUSA300_0848		FAD/NAD(P)-binding protein	6.41	3.17	29.4	171.15	-4.36867	7.41e-18
SAUSA300_RS06690	SAUSA300_1234	rpsN	30S ribosomal protein S14	142.38	80.88	991.64	2246.49	-4.2535	2.38e-22
SAUSA300_RS01635	SAUSA300_0307		5'-nucleotidase, lipoprotein e(P4) family	12.1	13.51	160.97	150.13	-4.22739	1.39e-18
SAUSA300_RS03000			hypothetical protein	188.34	169.37	2775.63	1589.92	-4.2176	1.13e-14
SAUSA300_RS13340	SAUSA300_2409		ABC transporter permease	2.99	2.36	20.31	54.35	-4.19986	4.75e-24
SAUSA300_RS03005		vraX	C1q-binding complement inhibitor VraX	6898.76	9175.19	130098	60616.2	-4.18449	1.84e-13
SAUSA300_RS05540	SAUSA300_1029	isdA	LPXTG-anchored heme-scavenging protein IsdA	43.4	64.41	297.79	505.14	-3.51431	4.09e-17
SAUSA300_RS13330	SAUSA300_2407		ABC transporter ATP-binding protein	3.45	3.47	11.71	53.39	-3.50199	1.02e-14
SAUSA300_RS08880	SAUSA300_1628		amino acid permease	21.66	33.49	113.06	312.07	-3.43544	1.97e-17
SAUSA300_RS13345	SAUSA300_2410		ABC transporter permease	18.61	12.47	59.12	204.03	-3.43455	4e-15
SAUSA300_RS13350	SAUSA300_2411	cntA	staphylopine-dependent metal ABC transporter substrate-binding protein CntA	15.32	11.36	38.2	205.11	-3.38608	7.58e-13
SAUSA300_RS09355	SAUSA300_1712	ribE	6,7-dimethyl-8-ribityllumazine synthase	54.44	42.98	240.59	334.73	-3.20803	7.65e-13
SAUSA300_RS03315	SAUSA300_0618		metal ABC transporter substrate-binding protein	258.97	206.02	519.68	2555.86	-3.00247	7.55e-11
SAUSA300_RS15375			hypothetical protein	240.53	184.21	1755.08	300.14	-2.97753	2.63e-05
SAUSA300_RS15090			phenol-soluble modulin PSM-alpha-3	512.32	700.74	1880.69	4471.81	-2.95994	1.13e-13
SAUSA300_RS15730			phenol-soluble modulin PSM-alpha-4	420.56	500.1	1439.61	3355.4	-2.95695	7.48e-14
SAUSA300_RS15740			phenol-soluble modulin PSM-alpha-1	417.86	484.5	1294.02	3576.07	-2.95555	7.92e-14
SAUSA300_RS12980	SAUSA300_2351	adcA	zinc ABC transporter substrate-binding lipoprotein AdcA	46.68	20.89	56.86	466.55	-2.95286	3.23e-07
SAUSA300_RS15795		pepA1	type I toxin-antitoxin system Fst family toxin PepA1	440.19	391.97	2456.95	1290.29	-2.95227	4.3e-07
SAUSA300_RS03665	SAUSA300_0683		DeoR/GlpR family DNA-binding transcription regulator	41.8	38.4	151.47	239.39	-2.94352	5.6e-12
SAUSA300_RS15735			phenol-soluble modulin PSM-alpha-2	520.36	645.79	1675.5	4447.18	-2.93169	1.13e-13
SAUSA300_RS00605	SAUSA300_0117	sirA	staphyloferrin B ABC transporter substrate-binding protein SirA	26.01	28.78	74.07	209.8	-2.89	2.89e-13
SAUSA300_RS13045	SAUSA300_2362		2,3-diphosphoglycerate-dependent phosphoglycerate mutase	618.45	564.86	1514.2	4828.17	-2.88735	1.17e-12
SAUSA300_RS13850	SAUSA300_2493	cwrA	cell wall inhibition responsive protein CwrA	543.67	434.08	3279.08	941.3	-2.88462	1.27e-05
SAUSA300_RS02195	SAUSA300_0409	spn	myeloperoxidase inhibitor SPIN	1033.96	769.97	4360.22	3178.19	-2.82699	2.52e-07
SAUSA300_RS10530	SAUSA300_1920		chemotaxis-inhibiting protein CHIPS	755.37	557.66	1791.56	4444.32	-2.77761	3.14e-11
SAUSA300_RS07015	SAUSA300_1291		amidohydrolase	19.38	18.26	63.58	90.07	-2.72713	9.87e-10
SAUSA300_RS10275	SAUSA300_1878	rlmD	23S rRNA (uracil(1939)-C(5))-methyltransferase RlmD	17.23	22.95	86.77	64.72	-2.72004	4.94e-07
SAUSA300_RS05795	SAUSA300_1068	psmB2	beta-class phenol-soluble modulin	736.3	1082.15	3464.54	3534.23	-2.71454	4.36e-08
SAUSA300_RS10485			hypothetical protein	71.49	73.87	375.59	160.57	-2.70477	1.29e-05
SAUSA300_RS07010	SAUSA300_1290	dapD	2,3,4,5-tetrahydropyridine-2,6-dicarboxylate N-acetyltransferase	155.11	130.25	455.49	710.32	-2.70222	7.26e-10
SAUSA300_RS01625	SAUSA300_0305		formate/nitrite transporter family protein	142.2	110.14	429.39	544.99	-2.65722	1.82e-08
SAUSA300_RS03320	SAUSA300_0619		metal ABC transporter permease	91.33	78.8	167.19	603.2	-2.61176	1.04e-09
SAUSA300_RS01620	SAUSA300_0304		DUF4064 domain-containing protein	16.7	15.97	41.54	89.51	-2.60477	4.31e-10
SAUSA300_RS05570	SAUSA300_1035	isdG	staphylobilin-forming heme oxygenase IsdG	22.02	17.34	65.99	76.77	-2.57966	1.85e-07
SAUSA300_RS15490			type I toxin-antitoxin system toxin PepG1	477.23	455.28	2420.73	678.54	-2.57777	0.000116514
SAUSA300_RS05790	SAUSA300_1067	psmB1	beta-class phenol-soluble modulin	1106.64	1728.55	4820.71	4917	-2.5639	3.54e-07
SAUSA300_RS11570			hypothetical protein	5681.91	4107.36	21374.9	10774.7	-2.54098	2.83e-05
SAUSA300_RS09670	SAUSA300_1767		gallidermin/nisin family lantibiotic	15.98	16.3	68.29	38.64	-2.53409	2.65e-05
SAUSA300_RS01970	SAUSA300_0370	selX	staphylococcal enterotoxin-like toxin X	23.17	18.95	46.85	118.55	-2.52288	1.94e-09
SAUSA300_RS03960	SAUSA300_0736	raiA	ribosome-associated translation inhibitor RaiA	4599.5	3956.35	17578.6	9706.41	-2.5125	2.11e-05
SAUSA300_RS10555			hypothetical protein	414.3	365.63	1740.21	716.33	-2.50827	6.6e-05
SAUSA300_RS11560	SAUSA300_2099	czrB	CDF family zinc efflux transporter CzrB	141.8	424.63	759.56	1273.14	-2.48146	2.17e-06
SAUSA300_RS12545	SAUSA300_2269		hypothetical protein	191.99	166.1	573.51	583.69	-2.46633	9.67e-07
SAUSA300_RS12715			hypothetical protein	33.08	30.07	113.65	82.31	-2.43905	1.65e-05
SAUSA300_RS04395	SAUSA300_0815		DUF4888 domain-containing protein	69.18	67.74	84.03	531.89	-2.41991	1.88e-06
SAUSA300_RS06940	SAUSA300_1278	pepF	oligoendopeptidase F	77.16	80.38	207.72	271.22	-2.35571	3.51e-07
SAUSA300_RS07025	SAUSA300_1293	lysA	diaminopimelate decarboxylase	104.32	105.7	195.47	534.7	-2.35571	6.34e-09
SAUSA300_RS04855	SAUSA300_0902	pepF	oligoendopeptidase F	42.9	53.23	87.93	218.14	-2.27193	2.39e-08
SAUSA300_RS14010	SAUSA300_2525		fructosamine kinase family protein	24.57	20.05	62.37	62.14	-2.26866	1.21e-05
SAUSA300_RS12865	SAUSA300_2328		DUF4889 domain-containing protein	390.68	307.86	1025.36	853.36	-2.24703	3.44e-05
SAUSA300_RS05185	SAUSA300_0964		DUF5011 domain-containing protein	1344.95	1198.29	4004.37	2605.7	-2.24056	9.67e-05
SAUSA300_RS00130	SAUSA300_0025	adsA	LPXTG-anchored adenosine synthase AdsA	4.83	4.47	11.14	14.81	-2.2245	2.82e-06
SAUSA300_RS10185	SAUSA300_1865	vraR	two-component system response regulator VraR	111.81	117.53	277.59	350.5	-2.22222	2.51e-06
SAUSA300_RS02705	SAUSA300_0505	pdxT	pyridoxal 5'-phosphate synthase glutaminase subunit PdxT	208.5	233.65	367.74	991.65	-2.19744	7.09e-08
SAUSA300_RS04165	SAUSA300_0772	clfA	MSCRAMM family adhesin clumping factor ClfA	20.79	30.17	40.34	118.93	-2.19412	2.33e-07
SAUSA300_RS13765	SAUSA300_2481		sterile alpha motif-like domain-containing protein	11244.2	9876.44	34671.3	16151.8	-2.16842	0.000529061
SAUSA300_RS02365	SAUSA300_0442		YibE/F family protein	87.7	92.56	216.84	251.25	-2.1671	8.38e-06
SAUSA300_RS10525	SAUSA300_1919	scn	complement inhibitor SCIN-A	3693.57	3390.7	7817.15	11222.1	-2.16478	2.32e-06
SAUSA300_RS04565	SAUSA300_0845		M17 family metallopeptidase	44.82	45.34	93.39	150.85	-2.15497	1.02e-06
SAUSA300_RS12480	SAUSA300_2259		LCP family protein	48.31	58.68	113.18	157.63	-2.10183	5.48e-06
SAUSA300_RS03325	SAUSA300_0620		metal ABC transporter ATP-binding protein	378.55	283.98	422.23	1700.83	-2.09717	6.77e-06
SAUSA300_RS06485	SAUSA300_1201	glnA	type I glutamate--ammonia ligase	341.1	347.9	459.62	1631.59	-2.08896	1.34e-06
SAUSA300_RS12430	SAUSA300_2251		NAD/NADP-dependent octopine/nopaline dehydrogenase family protein	22.26	24.63	33.52	102.18	-2.07418	8.89e-07
SAUSA300_RS11550	SAUSA300_2097		SDR family oxidoreductase	15.39	23.74	31.72	75.47	-2.07306	2.11e-06
SAUSA300_RS04765	SAUSA300_0884		YjzD family protein	740.03	669.63	1986.21	1210.13	-2.07277	0.00045621
SAUSA300_RS00215	SAUSA300_0040		hypothetical protein	5.84	7.06	16.36	14.43	-2.05858	0.000317197
SAUSA300_RS13725	SAUSA300_2473		alpha/beta hydrolase	87.49	105.79	212.77	237.78	-2.03525	3.94e-05
SAUSA300_RS13645	SAUSA300_2460		GNAT family N-acetyltransferase	106.56	94.05	252.13	188.12	-2.00337	0.000411997
SAUSA300_RS03025	SAUSA300_0565		DUF423 domain-containing protein	70.71	78.56	171.64	157.52	-1.99063	0.00017566
SAUSA300_RS05995	SAUSA300_1107		TM2 domain-containing protein	2190.76	1945.41	5682.01	2971.77	-1.98411	0.00135183
SAUSA300_RS14175	SAUSA300_2551	nrdD	anaerobic ribonucleoside-triphosphate reductase	17.67	14.68	34.12	39.52	-1.97628	8.36e-05
SAUSA300_RS01990	SAUSA300_0374		GlsB/YeaQ/YmgE family stress response membrane protein	2666.59	3344.13	6286.49	7095.9	-1.97414	6.84e-05
SAUSA300_RS11520	SAUSA300_2091	deoD	purine-nucleoside phosphorylase	510.44	622.99	887.3	1889.62	-1.9584	2.99e-06
SAUSA300_RS09015	SAUSA300_1652		universal stress protein	1143.03	989.51	2394.1	2210.15	-1.95207	0.000256582
SAUSA300_RS16020			hypothetical protein	6646.76	5039.17	11755	14607.5	-1.94537	9.04e-05
SAUSA300_RS09140	SAUSA300_1674		trypsin-like peptidase domain-containing protein	137.65	170.54	242.45	500.75	-1.9451	4.14e-06
SAUSA300_RS01265	SAUSA300_0237		nucleoside hydrolase	25.16	24.34	50.02	59.68	-1.94405	8.11e-05
SAUSA300_RS03335	SAUSA300_0622		M50 family metallopeptidase	61.66	69.85	140.33	140.73	-1.9366	0.000179051
SAUSA300_RS14565	SAUSA300_2621		SMP-30/gluconolactonase/LRE family protein	11.04	13.25	27.91	22.36	-1.92617	0.000573173
SAUSA300_RS06685	SAUSA300_1233	rpmG	50S ribosomal protein L33	7750.21	5201.14	16477.5	9467.32	-1.90079	0.00218641
SAUSA300_RS14075	SAUSA300_2537		L-lactate dehydrogenase	153.26	133.22	241.49	410.57	-1.89849	2.42e-05
SAUSA300_RS14670	SAUSA300_2642		DUF3147 family protein	11.3	4.5	16.61	19.99	-1.89777	0.00157865
SAUSA300_RS09800	SAUSA300_1790		peptidylprolyl isomerase	361.94	372.49	476.97	1357.86	-1.89498	6.32e-06
SAUSA300_RS13385	SAUSA300_2418		carboxymuconolactone decarboxylase family protein	109.83	138.64	235.12	291.71	-1.88908	0.000103575
SAUSA300_RS08745			hypothetical protein	275.34	252.35	424.38	756.5	-1.86583	2.68e-05
SAUSA300_RS13280	SAUSA300_2398	fetB	iron export ABC transporter permease subunit FetB	44.21	61.64	106.82	105.33	-1.859	0.000434876
SAUSA300_RS07195	SAUSA300_1321		bacilliredoxin BrxA	193.91	182.28	436.66	287.71	-1.85605	0.00166651
SAUSA300_RS13975	SAUSA300_2518		alpha/beta hydrolase	18.41	17.86	28.75	51.73	-1.85232	3.15e-05
SAUSA300_RS02890	SAUSA300_0541		deoxynucleoside kinase	134.85	145.95	239.82	357.12	-1.84979	5.42e-05
SAUSA300_RS05095	SAUSA300_0948	menB	1,4-dihydroxy-2-naphthoyl-CoA synthase	245.75	209.05	423.47	509.88	-1.8348	0.000234875
SAUSA300_RS10505	SAUSA300_1918		phospholipase	79.67	65.4	114.49	203.59	-1.82804	6.6e-05
SAUSA300_RS04985	SAUSA300_0928		competence protein ComK	12.7	14.15	19.18	40.77	-1.81959	3.36e-05
SAUSA300_RS07460	SAUSA300_1366		hypothetical protein	51.89	51.31	99.36	105.22	-1.80735	0.000634316
SAUSA300_RS08320	SAUSA300_1525		glycine--tRNA ligase	326.21	369.09	460.2	1101.39	-1.80551	1.56e-05
SAUSA300_RS04185	SAUSA300_0776		thermonuclease family protein	42.25	32.93	55.04	109.15	-1.7924	7.24e-05
SAUSA300_RS04760	SAUSA300_0883		MAP domain-containing protein	70.88	89.42	121.11	211.71	-1.78299	6.24e-05
SAUSA300_RS01655	SAUSA300_0310		PTS sugar transporter subunit IIC	215.89	191.53	354.35	455.82	-1.782	0.000262324
SAUSA300_RS00885	SAUSA300_0168	isdI	staphylobilin-forming heme oxygenase IsdI	65.39	59.74	108.81	139.86	-1.7792	0.000299457
SAUSA300_RS14620	SAUSA300_2632		HdeD family acid-resistance protein	68.13	89.51	130.29	182.16	-1.77381	0.0001905
SAUSA300_RS03030	SAUSA300_0566		amino acid permease	45.43	50.53	58.42	156.54	-1.76743	2.7e-05
SAUSA300_RS00705	SAUSA300_0135		superoxide dismutase	265.49	304.7	528.37	543.46	-1.76439	0.000670455
SAUSA300_RS02710	SAUSA300_0506		NupC/NupG family nucleoside CNT transporter	217.63	218.71	399.73	417.86	-1.75189	0.000704809
SAUSA300_RS05245	SAUSA300_0976	purD	phosphoribosylamine--glycine ligase	45.13	49.13	68	118.94	-1.7176	0.00010867
SAUSA300_RS03405	SAUSA300_0635		iron ABC transporter permease	75.53	67.21	109.02	170.19	-1.71587	0.000223999
SAUSA300_RS07035	SAUSA300_1295	cspA	cold shock protein CspA	35505.4	24378.6	65893.8	36585.8	-1.70697	0.00710254
SAUSA300_RS03635			hypothetical protein	118.33	113.91	207.18	212.52	-1.70305	0.00126242
SAUSA300_RS07000	SAUSA300_1288	dapA	4-hydroxy-tetrahydrodipicolinate synthase	21.44	27.9	33.36	64.28	-1.69231	0.000130572
SAUSA300_RS14170	SAUSA300_2550	nrdG	anaerobic ribonucleoside-triphosphate reductase activating protein	50.48	46.12	89.47	81	-1.69122	0.00213773
SAUSA300_RS07160	SAUSA300_1314		YozE family protein	228.8	284.07	397.04	556.21	-1.68671	0.000403211
SAUSA300_RS05340	SAUSA300_0991	def	peptide deformylase	239.26	284.4	332.95	694.29	-1.66076	0.00010867
SAUSA300_RS14595	SAUSA300_2627		anion permease	120.67	108.5	191.18	213.23	-1.65351	0.00137499
SAUSA300_RS04490	SAUSA300_0832		DUF86 domain-containing protein	44.88	45.73	67.64	97.59	-1.64447	0.000573173
SAUSA300_RS04990	SAUSA300_0929		IDEAL domain-containing protein	1983.26	903.46	2511.05	2756.31	-1.64097	0.0048743
SAUSA300_RS10805			transcriptional regulator	30.13	30.49	43.65	67.39	-1.62209	0.000887659
SAUSA300_RS06775	SAUSA300_1248		HesB/YadR/YfhF family protein	263.77	233.96	470.69	336.43	-1.62011	0.00617526
SAUSA300_RS06835	SAUSA300_1258		2-hydroxymuconate tautomerase	1764.03	1415.14	3231.43	1800.33	-1.6177	0.0103317
SAUSA300_RS03035	SAUSA300_0567		threonine/serine exporter family protein	117.79	120.91	197.42	194.07	-1.58735	0.0032263
SAUSA300_RS01090	SAUSA300_0207		M23 family metallopeptidase	48.26	53.9	80.85	88.84	-1.5842	0.00233968
SAUSA300_RS04400	SAUSA300_0816		CsbD family protein	9469.14	12657.7	14167.4	25661.7	-1.5841	0.000414747
SAUSA300_RS13155	SAUSA300_2378		membrane protein	85.53	111.63	91.35	306.56	-1.56108	0.000496699
SAUSA300_RS10175	SAUSA300_1863		YtxH domain-containing protein	868.92	894.3	1264.96	1649.91	-1.54044	0.00174929
SAUSA300_RS09040	SAUSA300_1656		universal stress protein	4000.78	4549.22	7380.44	5519.76	-1.532	0.00859847
SAUSA300_RS09440	SAUSA300_1726		CrcB family protein	20.91	21.89	30.37	39.66	-1.51522	0.0029968
SAUSA300_RS03590	SAUSA300_0669		undecaprenyl-diphosphate phosphatase	143.51	169.22	193.67	334.22	-1.50632	0.000902686
SAUSA300_RS14335	SAUSA300_2577	manA	mannose-6-phosphate isomerase, class I	35.29	38.3	51.85	64.49	-1.49123	0.00320824
SAUSA300_RS04705	SAUSA300_0872		YisL family protein	177.63	150.33	234.22	286.46	-1.4889	0.00389195
SAUSA300_RS04210			hypothetical protein	142.88	151.88	247.64	182.79	-1.48592	0.0118862
SAUSA300_RS01890	SAUSA300_0356		cyclase family protein	35.26	39.75	52.5	62.54	-1.46096	0.00453339
SAUSA300_RS05490	SAUSA300_1020		glycerophosphodiester phosphodiesterase	64.71	71.26	81.7	139	-1.45365	0.00157689
SAUSA300_RS12820	SAUSA300_2320		DUF2871 domain-containing protein	300.47	267.74	471.95	326.05	-1.44047	0.0174517
SAUSA300_RS07815	SAUSA300_1432		hypothetical protein	466.74	369.1	688.09	481.45	-1.42687	0.0192037
SAUSA300_RS04685	SAUSA300_0868	lepB	signal peptidase I	215.3	244.14	324.62	340.62	-1.41456	0.0080979
SAUSA300_RS12720	SAUSA300_2302		glycopeptide resistance protein TcaA	67.27	73.15	91.37	118.42	-1.40814	0.0048743
SAUSA300_RS05680	SAUSA300_1053		formyl peptide receptor-like 1 inhibitory protein	103.34	135.89	163.96	177.55	-1.39195	0.00915903
SAUSA300_RS14345	SAUSA300_2579		amidase domain-containing protein	61.69	65.69	72.91	124.99	-1.39183	0.00252262
SAUSA300_RS12500	SAUSA300_2262	sdpB	CPBP family intramembrane glutamic endopeptidaseSdpB	115.62	131.32	138.46	245.35	-1.38616	0.00242432
SAUSA300_RS06715			DNA damage-induced cell division inhibitor SosA	54.17	45.09	75.14	62.69	-1.38295	0.0190758
SAUSA300_RS04720	SAUSA300_0875		metal-sulfur cluster assembly factor	2157.52	1858.45	3013.21	2486.78	-1.37633	0.0179569
SAUSA300_RS05060			SAR1012 family small protein	117.31	122.81	157.56	189.8	-1.3748	0.00836786
SAUSA300_RS01985	SAUSA300_0373		helix-turn-helix transcriptional regulator	528.79	356.82	674.57	540.83	-1.36807	0.0228238
SAUSA300_RS10205	SAUSA300_1869	map	type I methionyl aminopeptidase	315.99	346.41	395.43	573.91	-1.35449	0.00521982
SAUSA300_RS03045	SAUSA300_0569		heme-dependent peroxidase	408.44	464.95	547.41	699.71	-1.35323	0.0071872
SAUSA300_RS00580	SAUSA300_0112		L-lactate permease	80.31	80.81	90.96	151.22	-1.35259	0.00389195
SAUSA300_RS03825	SAUSA300_0712		peptide MFS transporter	361.77	349.19	446.1	552.59	-1.33165	0.00927064
SAUSA300_RS04710	SAUSA300_0873		CoA-disulfide reductase	260.29	284.82	334.67	430.34	-1.3273	0.00850835
SAUSA300_RS02430	SAUSA300_0454	recR	recombination mediator RecR	280.45	259.58	313.93	467.63	-1.3249	0.00662305
SAUSA300_RS01560	SAUSA300_0292		hypothetical protein	194.91	162.79	274.73	179.25	-1.31386	0.0365332
SAUSA300_RS09770	SAUSA300_1784	traP	signal transduction protein TRAP	1852.02	1751.65	2359.68	2513.71	-1.31381	0.014563
SAUSA300_RS02350	SAUSA300_0439		hypothetical protein	338.47	329.48	489.06	365.53	-1.31093	0.0291784
SAUSA300_RS12530			hypothetical protein	134.68	141.35	174.82	202.07	-1.31017	0.0129133
SAUSA300_RS11360	SAUSA300_2063	atpE	F0F1 ATP synthase subunit C	123.74	133.08	148.28	212.29	-1.29801	0.00859987
SAUSA300_RS10935	SAUSA300_1989	agrB	accessory gene regulator AgrB	857.02	1101.23	1150.16	1544.07	-1.29552	0.00963822
SAUSA300_RS14020	SAUSA300_2527		hypothetical protein	195.43	178.91	234.55	255.04	-1.26169	0.0200689
SAUSA300_RS11310	SAUSA300_2054	fabZ	3-hydroxyacyl-ACP dehydratase FabZ	266.26	297.19	334.11	388.37	-1.2303	0.0196328
SAUSA300_RS06360	SAUSA300_1176	pgsA	CDP-diacylglycerol--glycerol-3-phosphate 3-phosphatidyltransferase	286.65	259.49	332.74	348.56	-1.20798	0.0287969
SAUSA300_RS09030			hypothetical protein	97.19	97.14	107.47	144.25	-1.19644	0.0218413
SAUSA300_RS05470	SAUSA300_1017		DUF420 domain-containing protein	216.93	251.59	290.01	273.89	-1.19323	0.0353257
SAUSA300_RS05050	SAUSA300_0940		DoxX family protein	613.49	450.74	674.12	617.32	-1.18823	0.0433946
SAUSA300_RS13290	SAUSA300_2400		M42 family metallopeptidase	93.53	102.65	107.51	141.03	-1.18502	0.0202564
SAUSA300_RS01870	SAUSA300_0353		ABC-2 transporter permease	127.18	125.67	153.17	147	-1.1651	0.0402834
SAUSA300_RS05075	SAUSA300_0944		1,4-dihydroxy-2-naphthoate polyprenyltransferase	144.04	152.14	165.23	195.88	-1.15666	0.0292713
SAUSA300_RS11600	SAUSA300_2104	glmS	glutamine--fructose-6-phosphate transaminase (isomerizing)	88.9	132.72	96.78	188.62	-1.11173	0.0194138
SAUSA300_RS10940	SAUSA300_1990	agrD	cyclic lactone autoinducer peptide	702.34	960.66	732.35	1307.69	-1.06847	0.0264764
